# Reconstructing the sequence specificities of RNA-binding proteins across eukaryotes

**DOI:** 10.1101/2024.10.15.618476

**Authors:** Alexander Sasse, Debashish Ray, Kaitlin U. Laverty, Cyrus L. Tam, Mihai Albu, Hong Zheng, Olga Lyudovyk, Taykhoom Dalal, Kate Nie, Cedrik Magis, Cedric Notredame, Matthew T. Weirauch, Timothy R. Hughes, Quaid Morris

## Abstract

RNA-binding proteins (RBPs) are key regulators of gene expression. Here, we introduce EuPRI (Eukaryotic Protein-RNA Interactions) – a freely available resource of RNA motifs for 34,736 RBPs from 690 eukaryotes. EuPRI includes *in vitro* binding data for 504 RBPs, including newly collected RNAcompete data for 174 RBPs, along with thousands of reconstructed motifs. We reconstruct these motifs with a new computational platform — Joint Protein-Ligand Embedding (JPLE) — which can detect distant homology relationships and map specificity-determining peptides. EuPRI quadruples the number of known RBP motifs, expanding the motif repertoire across all major eukaryotic clades, and assigning motifs to the majority of human RBPs. EuPRI drastically improves knowledge of RBP motifs in flowering plants. For example, it increases the number of *Arabidopsis thaliana* RBP motifs 7-fold, from 14 to 105. EuPRI also has broad utility for inferring post-transcriptional function and evolutionary relationships. We demonstrate this by predicting a role for 12 *Arabidopsis thaliana* RBPs in RNA stability and identifying rapid and recent evolution of post-transcriptional regulatory networks in worms and plants. In contrast, the vertebrate RNA motif set has remained relatively stable after its drastic expansion between the metazoan and vertebrate ancestors. EuPRI represents a powerful resource for the study of gene regulation across eukaryotes.
