## Supplemental Table 2 for "Reconstructing the sequence specificities of RNA-binding proteins across eukaryotes"

### Sheet: TableS2
JPLE ID	Gene name	RNAcompete ID	JPLE minimum e-dist	JPLE reconstruction PCC	AA SID	AA SID reconstruction PCC	AR similarity (cosine)	AR reconstruction PCC	NN minimum e-dist	NN reconstruction PCC	LR(UniRep) reconstruction PCC	LR(BERT) reconstruction PCC
T080498_1.95d	A1CF	RNCMPT00001	0.0157309	0.901435	95.44	0.9401	0.989206	0.94004	0.134202	0.940146	0.900719	0.4747
T036948_1.95d	ANKHD1	RNCMPT00002	0.237663	0.0993224	23.95	0.1853	0.571272	0.0325527	0.953179	-0.0602715	0.129662	0.0562748
T089894_1.95d	aret	RNCMPT00003	0.06015	0.764873	56.91	0.7057	0.824195	0.805732	0.3662	0.618342	0.654601	-0.0540462
T080421_1.95d	CELF4	RNCMPT00004	0.0112473	0.950193	75.75	0.945	0.955293	0.92872	0.416383	0.944977	0.280928	0.278806
T115280_1.95d	tiar-3	RNCMPT00005	0.107624	0.953252	33.75	0.9667	0.870817	0.836893	0.849447	0.966688	0.722786	0.455034
T065984_1.95d	CG14718	RNCMPT00006	0.438385	0.2937	30.41	-0.1914	0.7203	0.263519	0.964186	0.236208	-0.1041	-0.230097
T038402_1.95d	mxt	RNCMPT00007	0.443888	-0.0207472	26.55	0.0068	0.647364	-0.159839	0.976804	-0.0419404	0.261475	0.272371
T090002_1.95d	Cnot4	RNCMPT00008	0.0433867	0.65775	76.44	0.7023	0.880518	0.636911	0.565724	0.702301	0.628623	0.331361
T090009_1.95d	CG33714	RNCMPT00009	0.32912	0.150577	28.86	0.2711	0.736826	0.323622	0.905925	0.0118206	0.380156	0.0489939
T089985_1.95d	CG5213	RNCMPT00010	0.363363	0.628706	35.66	0.3111	0.691147	0.416333	0.932166	0.311107	-0.03686	-0.163703
T038401_1.95d	papi	RNCMPT00011	0.445316	-0.0602715	24.14	-0.08	0.636064	-0.171545	0.955389	-0.0602715	0.0753183	0.159496
T080483_1.95d	CPEB2	RNCMPT00012	0.0152324	0.624068	95.38	0.7181	0.944625	0.6347	0.120701	0.718066	0.659935	0.585841
T080389_1.95d	DAZAP1	RNCMPT00013	0.141169	0.904013	47.38	0.8593	0.909698	0.876235	0.831437	0.859348	0.803546	0.38156
T115242_1.95d	exc-7	RNCMPT00014	0.0655793	0.842762	55.81	0.7744	0.839467	0.717535	0.727524	0.728568	0.518681	-0.194961
T038400_1.95d	Fmr1	RNCMPT00015	0.0392282	0.866038	60.09	0.77	0.917551	0.840431	0.728157	0.770017	0.347602	-0.383826
T036936_1.95d	FMR1	RNCMPT00016	0.0182134	0.894772	74.69	0.7525	0.957639	0.800621	0.253231	0.752467	0.405466	0.209005
T115244_1.95d	fox-1	RNCMPT00017	0.0211046	0.973692	62.84	0.9137	0.959164	0.931723	0.610734	0.905561	0.865604	0.016149
T065985_1.95d	FUS	RNCMPT00018	0.39781	-0.426536	31.44	0.405	0.651785	-0.243998	0.953831	-0.259981	-0.214065	-0.10614
T036947_1.95d	FXR2	RNCMPT00020	0.0336394	0.91376	79	0.8737	0.95572	0.917277	0.481571	0.873738	0.693489	0.525468
T080486_1.95d	G3BP2	RNCMPT00021	0.359875	0.236634	39.22	0.8306	0.680093	0.602856	0.937741	0.830585	0.501783	-0.116753
T080479_1.95d	HNRNPA1	RNCMPT00022	0.00880112	0.973427	96.94	0.9148	0.986688	0.925748	0.0865469	0.914767	0.929732	0.550033
T080487_1.95d	HNRNPA1L2	RNCMPT00023	0.00634099	0.889677	96.94	0.9148	0.986744	0.900551	0.0776349	0.914767	0.901666	0.732322
T080459_1.95d	HNRNPA2B1	RNCMPT00024	0.0914949	0.917014	73.06	0.9672	0.945482	0.905327	0.57124	0.967214	0.773675	0.561653
T080406_1.95d	HNRNPC	RNCMPT00025	0.00386108	0.960444	91.38	0.9772	0.965981	0.941804	0.232899	0.977183	0.929518	0.670613
T036955_1.95d	HNRNPK	RNCMPT00026	0.00773904	0.811804	75	0.7374	0.958998	0.738857	0.304582	0.737419	0.412454	-0.0213686
T080430_1.95d	HNRNPL	RNCMPT00027	0.0714241	0.895378	59.72	0.8693	0.835295	0.792362	0.77348	0.869312	-0.0100196	-0.132173
T089901_1.95d	Hrb87F	RNCMPT00029	0.0662126	0.968085	75.31	0.9112	0.909282	0.926116	0.504695	0.91118	0.810169	-0.104651
T115620_1.95d	HRP1	RNCMPT00031	0.13009	0.316495	41.41	0.2578	0.924011	0.252052	0.860207	0.312668	0.274263	0.22043
T080386_1.95d	ELAVL1	RNCMPT00032	0.0459761	0.849955	62.25	0.7619	0.8163	0.818308	0.686701	0.761853	0.741212	0.246283
T080390_1.95d	IGF2BP2	RNCMPT00033	0.0292256	0.886882	68	0.8815	0.86428	0.779786	0.59165	0.881521	0.0903736	-0.0719119
T036949_1.95d	KHDRBS3	RNCMPT00034	0.0222422	0.92103	77.44	0.9252	0.907379	0.873356	0.322194	0.925161	0.422189	-0.0637846
T080381_1.95d	MATR3	RNCMPT00037	0.325753	0.449461	22.06	0.6443	0.711273	0.28596	0.96568	0.725764	-0.104416	0.298169
T065987_1.95d	msi	RNCMPT00040	0.0219899	0.922732	53.19	0.9814	0.97594	0.961454	0.266968	0.981441	0.571581	-0.041883
T080477_1.95d	MSI1	RNCMPT00041	0.158469	0.878192	50.97	0.7373	0.879156	0.777855	0.726615	0.737272	0.714934	0.044388
T080404_1.95d	PABPC4	RNCMPT00043	0.0225472	0.903567	88.62	0.9093	0.944395	0.846278	0.30858	0.909298	0.791634	0.343014
T036963_1.95d	PCBP2	RNCMPT00044	0.00555837	0.653621	90	0.7311	0.979385	0.658937	0.258205	0.604422	0.368393	-0.189295
T080499_1.95d	PPRC1	RNCMPT00045	0.418279	0.0772243	23.62	0.1602	0.801985	-0.202211	0.937467	0.208919	0.174743	-0.0797926
T036941_1.95d	QKI	RNCMPT00047	0.0443797	0.260449	79.12	0.2178	0.880327	0.357474	0.509345	0.217751	0.165011	-0.0237273
T080433_1.95d	RBM28	RNCMPT00049	0.400004	0.510726	30.78	0.4716	0.816312	0.540307	0.932264	0.471598	0.345899	-0.0455344
T080424_1.95d	RBM3	RNCMPT00050	0.154905	0.383334	34.53	0.7538	0.89139	0.464522	0.863501	0.191056	0.350681	0.516371
T083508_1.95d	Rbm38	RNCMPT00051	0.0291633	0.692655	85.44	0.2725	0.96071	0.687695	0.115269	0.272545	0.617881	0.204782
T080403_1.95d	RBM41	RNCMPT00053	0.262286	0.253172	26.27	0.1289	0.782531	0.321429	0.952808	0.598331	0.283824	-0.0202899
T080505_1.95d	RBM46	RNCMPT00054	0.134665	0.857161	71.38	0.8706	0.875154	0.821581	0.599494	0.870592	0.665126	-0.0169459
T080603_1.95d	RBM8A	RNCMPT00056	0.564733	0.267055	31.44	0.405	0.682843	-0.147897	0.976696	-0.179904	0.118287	0.101749
T091391_1.95d	Rbp1	RNCMPT00058	0.0502991	0.702182	88.19	0.6358	0.920308	0.595484	0.385329	0.635773	0.514052	0.2385
T089958_1.95d	Ref2	RNCMPT00059	0.446326	-0.482171	23.14	-0.4245	0.655745	0.50585	0.979717	-0.204926	0.0552972	0.313699
T089918_1.95d	Rnp4F	RNCMPT00060	0.360334	0.0700131	29.31	0.2066	0.613087	0.211101	0.891892	0.423035	-0.137254	-0.0234515
T089915_1.95d	Rsf1	RNCMPT00061	0.216361	0.379319	48.09	0.1842	0.692852	0.324352	0.851709	0.184154	0.263227	-0.0619744
T037415_1.95d	Khdrbs1	RNCMPT00062	0.0166386	0.652588	100	0.5219	0.920985	0.685326	0	0.521894	0.522023	0.52218
T080392_1.95d	SART3	RNCMPT00064	0.0638013	0.219466	57.03	0.1976	0.915798	0.282762	0.764146	0.197613	0.378929	-0.112531
T034961_1.95d	SF1	RNCMPT00065	0.210684	0.518236	32.53	0.6497	0.798504	0.483383	0.936306	0.449303	0.146894	0.0519738
T089994_1.95d	SF2	RNCMPT00066	0.0606692	0.821931	60.56	0.7408	0.88793	0.772942	0.53367	0.740772	0.607755	0.507332
T080440_1.95d	SRSF9	RNCMPT00067	0.0690759	0.802858	65.44	0.6633	0.874096	0.749058	0.631601	0.663265	0.436497	0.43985
T089897_1.95d	sm	RNCMPT00069	0.0818914	0.765494	36.5	0.7419	0.874407	0.667218	0.869113	0.74189	0.2615	-0.131406
T080431_1.95d	SNRNP70	RNCMPT00070	0.0151014	0.219128	72.81	0.2379	0.95409	0.266872	0.542649	0.237857	0.089006	0.116381
T080395_1.95d	SNRPA	RNCMPT00071	0.0244987	0.950677	73.38	0.6122	0.936847	0.917314	0.506466	0.949856	0.758032	0.568862
T080523_1.95d	SRSF2	RNCMPT00072	0.185164	0.82692	46.47	0.8055	0.859099	0.714199	0.899487	0.805501	0.472186	0.137752
T080500_1.95d	TUT1	RNCMPT00075	0.405625	-0.159412	26.05	-0.401	0.554522	-0.301849	0.977069	0.361028	-0.0014644	0.0655361
T080457_1.95d	TARDBP	RNCMPT00076	0.0179931	0.961642	81.56	0.9422	0.960719	0.941565	0.423922	0.921509	0.752527	0.414184
T089899_1.95d	tra2	RNCMPT00078	0.188764	0.541805	30.72	0.5562	0.774006	0.437233	0.918382	0.556187	0.155025	0.278878
T080384_1.95d	U2AF2	RNCMPT00079	0.00575311	0.94177	93.81	0.8275	0.930918	0.889661	0.138974	0.827486	0.846372	0.560515
T089906_1.95d	U2af50	RNCMPT00080	0.0159824	0.894947	73.25	0.8949	0.934382	0.854202	0.550408	0.894907	0.689207	0.522497
T115278_1.95d	unc-75	RNCMPT00081	0.0198849	0.897885	67.31	0.8582	0.916119	0.888594	0.592818	0.85818	0.533104	0.51897
T080566_1.95d	SRSF10	RNCMPT00090	0.395989	0.0875827	38.19	0.0781	0.592229	0.20984	0.933168	0.0781076	-0.164139	0.138565
T089903_1.95d	Hrb27C	RNCMPT00093	0.105374	0.82447	47.38	0.8593	0.906601	0.789833	0.83559	0.859348	0.730345	0.152749
T089895_1.95d	Hrb98DE	RNCMPT00096	0.0351545	0.829063	75.31	0.9112	0.945351	0.819948	0.482741	0.91118	0.641581	0.387361
T089916_1.95d	msi	RNCMPT00099	0.0330244	0.947747	53.19	0.9814	0.857242	0.771714	0.199528	0.981441	0.832538	0.39779
T038673_1.95d	how	RNCMPT00118	0.0403944	0.227182	79.12	0.2178	0.798272	0.498469	0.491026	0.217751	0.288354	-0.046227
T091401_1.95d	Sxl	RNCMPT00119	0.153694	0.436024	39.44	0.4907	0.83916	0.330591	0.899583	0.490655	0.161864	-0.212093
T090108_1.95d	fne	RNCMPT00120	0.0232774	0.880828	69.94	0.9692	0.845613	0.813394	0.484355	0.969234	0.497003	0.265522
T091388_1.95d	elav	RNCMPT00121	0.0685728	0.766599	62.25	0.8867	0.886116	0.685228	0.653672	0.886729	0.636389	-0.10838
T091400_1.95d	bru-3	RNCMPT00122	0.0370188	0.69576	53.56	0.6339	0.949438	0.724638	0.544433	0.739005	0.423684	0.209799
T090004_1.95d	A2bp1	RNCMPT00123	0.00321156	0.938181	72.31	0.9372	0.971492	0.923624	0.40841	0.937159	0.86289	0.399769
T091402_1.95d	orb2	RNCMPT00126	0.0339799	0.703991	80.56	0.4754	0.927008	0.720511	0.267409	0.475449	0.324675	-0.350034
T089946_1.95d	Rbp1-like	RNCMPT00127	0.234443	0.587347	88.19	0.6358	0.705669	0.568989	0.390238	0.635773	0.477729	0.075385
T038410_1.95d	CG11360	RNCMPT00129	0.0279424	0.405966	34.62	0.4097	0.673068	-0.0817447	0.660422	0.409741	0.396112	-0.286807
T089987_1.95d	Syp	RNCMPT00131	0.209108	0.532814	60.19	0.6657	0.81605	0.537549	0.792265	0.665749	-0.0294372	0.0528495
T089910_1.95d	Rbp9	RNCMPT00132	0.0442211	0.944305	69.94	0.9692	0.834092	0.857148	0.486622	0.969234	0.312185	0.22053
T091399_1.95d	cpo	RNCMPT00133	0.0188143	0.798287	55.75	0.6752	0.919322	0.802673	0.679682	0.675159	0.579456	0.159514
T089902_1.95d	B52	RNCMPT00134	0.144236	0.888489	51.47	0.6624	0.760082	0.709564	0.827561	0.921689	0.640388	-0.0278474
T034960_1.95d	mub	RNCMPT00137	0.125147	0.679181	29.59	0.2482	0.790636	0.455325	0.863541	0.740961	0.395788	0.153419
T089921_1.95d	rin	RNCMPT00138	0.388222	0.830585	39.22	0.8306	0.570372	0.498544	0.936955	0.830585	0.0451209	0.502693
T091406_1.95d	pAbp	RNCMPT00139	0.0360768	0.935238	71.31	0.9109	0.943805	0.909334	0.567859	0.910883	0.753316	0.327792
T089896_1.95d	mod	RNCMPT00140	0.424352	-0.326504	19.55	-0.1037	0.521679	0.275702	0.974415	-0.117589	-0.445192	0.0447055
T089943_1.95d	pUf68	RNCMPT00141	0.0224897	-0.235069	61.81	-0.1982	0.894846	-0.180124	0.692624	-0.19825	0.288314	0.122731
T038396_1.95d	qkr58E-1	RNCMPT00142	0.0722525	0.731942	57.62	0.701	0.930672	0.768286	0.756886	0.718668	0.348385	0.0750728
T089926_1.95d	snRNP-U1-70K	RNCMPT00143	0.0211599	0.248195	72.81	0.2379	0.960184	0.207433	0.547208	0.237857	0.249363	0.339993
T089991_1.95d	CG7903	RNCMPT00144	0.521676	0.411739	32.34	0.3395	0.752976	-0.245349	0.941594	-0.103366	0.210156	0.310446
T089898_1.95d	snf	RNCMPT00145	0.0379203	0.944191	72.88	0.9499	0.951733	0.939098	0.501227	0.949856	0.7299	-0.0470299
T089977_1.95d	CG7804	RNCMPT00146	0.0192278	0.907061	75.94	0.836	0.960276	0.880019	0.516418	0.835962	0.423083	-0.242443
T089981_1.95d	CG2931	RNCMPT00147	0.0820076	0.500459	67.5	0.1393	0.853408	0.516156	0.688397	0.139323	0.235014	0.0430702
T089908_1.95d	Rox8	RNCMPT00148	0.100307	0.50689	50	0.5491	0.923579	0.400524	0.828489	0.549068	0.105726	0.100182
T080456_1.95d	ENOX1	RNCMPT00149	0.502643	0.150009	21.14	0.3768	0.673423	-0.160007	0.933965	-0.206282	0.333146	-0.400216
T080425_1.95d	ESRP2	RNCMPT00150	0.00864541	0.88999	49.25	0.9238	0.974689	0.892854	0.556931	0.923827	0.0562889	0.414441
T080467_1.95d	RBM42	RNCMPT00151	0.018486	0.605566	91.19	0.563	0.708873	0.787328	0.275652	0.563	0.561101	0.343874
T080509_1.95d	RBMS1	RNCMPT00152	0.0142579	0.738266	83.94	0.8362	0.970914	0.777305	0.362784	0.83615	0.796431	0.269579
T080503_1.95d	PABPC3	RNCMPT00153	0.0104458	0.538944	93.25	0.6903	0.963442	0.665197	0.168207	0.690339	0.665721	0.452323
T080388_1.95d	PABPC1	RNCMPT00155	0.0987129	0.956011	93.25	0.6903	0.927144	0.923985	0.20718	0.690339	0.853348	-0.0088653
T080399_1.95d	CNOT4	RNCMPT00156	0.0539078	0.777094	79	0.6427	0.848602	0.779261	0.491277	0.642689	0.676526	0.395063
T080419_1.95d	PABPN1	RNCMPT00157	0.0641834	0.70363	50.44	0.725	0.920026	0.630716	0.813244	0.725049	0.584702	0.538357
T080443_1.95d	CPEB4	RNCMPT00158	0.0350023	0.890553	95.38	0.7181	0.855417	0.89265	0.105461	0.718066	0.646357	-0.0372849
T080466_1.95d	RALY	RNCMPT00159	0.016746	0.903787	70.12	0.8901	0.96855	0.865999	0.652703	0.890061	0.605943	-0.458472
T080468_1.95d	HNRNPH2	RNCMPT00160	0.161259	0.87104	31.56	0.8227	0.543281	0.457375	0.911811	0.822693	0.0404815	-0.0545883
T036942_1.95d	FXR1	RNCMPT00161	0.028895	0.876409	79	0.8737	0.947163	0.882791	0.498191	0.873738	0.654156	0.308522
T080480_1.95d	SRSF1	RNCMPT00163	0.109724	0.7934	65.44	0.6633	0.858123	0.77387	0.548864	0.740772	0.289513	0.0766958
T065992_1.95d	ZNF638	RNCMPT00164	0.508366	0.107914	22.06	0.6443	0.492779	-0.0992815	0.967217	-0.022602	0.268028	0.0328448
T080447_1.95d	TIA1	RNCMPT00165	0.019426	0.871764	85.62	0.8887	0.928565	0.877593	0.292782	0.888657	0.686436	0.562283
T080522_1.95d	CELF5	RNCMPT00166	0.0276812	0.94648	80.38	0.8881	0.946306	0.932189	0.406315	0.944977	0.446942	0.198396
T080550_1.95d	HNRNPCL1	RNCMPT00167	0.00263349	0.964138	91.38	0.9772	0.958611	0.958654	0.220674	0.977183	0.948518	-0.157168
T080397_1.95d	A2BP1	RNCMPT00168	0.00658811	0.990752	90.19	0.9768	0.958649	0.968298	0.209679	0.976782	0.918805	0.568265
T036946_1.95d	KHDRBS1	RNCMPT00169	0.0252235	0.793854	100	0.5219	0.87469	0.774878	0	0.521894	0.522371	0.522679
T080378_1.95d	RBM6	RNCMPT00170	0.545039	0.46718	22.5	-0.1703	0.693502	-0.0730346	0.982311	0.0584664	0.358629	-0.146162
T080544_1.95d	PABPC5	RNCMPT00171	0.0363337	0.690583	61.53	0.7769	0.91155	0.682429	0.710304	0.776912	0.249928	-0.0684347
T045948_1.95d	IGF2BP3	RNCMPT00172	0.0630251	0.892907	68	0.8815	0.874426	0.803121	0.579102	0.881521	0.367174	0.294614
T080493_1.95d	RBMS3	RNCMPT00173	0.0299898	0.922693	83.94	0.8362	0.95259	0.903918	0.365916	0.83615	0.847959	0.279207
T090006_1.95d	shep	RNCMPT00175	0.0275615	0.889574	58.38	0.7074	0.940668	0.887897	0.653774	0.707366	0.514202	0.101412
T080449_1.95d	SFPQ	RNCMPT00177	0.342984	0.58862	24.08	0.446	0.771429	0.432768	0.952165	-0.0530328	0.445241	-0.048692
T080492_1.95d	HNRNPLL	RNCMPT00178	0.0571952	0.877732	59.72	0.8693	0.881168	0.819893	0.767955	0.869312	0.218241	-0.0855561
T115295_1.95d	asd-1	RNCMPT00180	0.0450626	0.940393	62.84	0.9137	0.922867	0.926385	0.710935	0.913733	0.833798	0.427942
T115247_1.95d	mec-8	RNCMPT00181	0.0411586	0.940667	33.47	0.8238	0.930795	0.90852	0.710499	0.823826	0.564166	-0.0792733
T065988_1.95d	sup-26	RNCMPT00182	0.0505467	0.806694	53.72	0.5307	0.899058	0.7706	0.737337	0.75991	0.511588	-0.0202168
T115241_1.95d	etr-1	RNCMPT00183	0.137259	0.865322	56.91	0.7057	0.842782	0.787917	0.746301	0.705711	0.4812	-0.14773
T080442_1.95d	RBM24	RNCMPT00184	0.018295	0.972008	95.12	0.9712	0.946864	0.937989	0.159044	0.971157	0.952136	0.558389
T036940_1.95d	KHDRBS2	RNCMPT00185	0.0212345	0.910312	77.44	0.9252	0.901498	0.902071	0.329086	0.925161	0.749921	0.407607
T036956_1.95d	PCBP1	RNCMPT00186	0.00948494	0.960085	100	0.9542	0.948657	0.949459	1.11022e-16	0.954225	0.954297	0.954423
T080489_1.95d	CELF6	RNCMPT00187	0.0160922	0.884386	80.38	0.8881	0.951866	0.876092	0.445007	0.88994	0.663118	0.264732
T098854_1.95d	MAL8P1.40	RNCMPT00197	0.353563	0.398924	30.59	-0.0968	0.708226	0.342667	0.939497	-0.0118795	-0.00512537	0.339417
T104810_1.95d	PF10_0068	RNCMPT00199	0.172588	0.954685	26.3	0.6687	0.812833	0.695631	0.894079	0.953554	0.554189	0.1301
T104828_1.95d	PF13_0315	RNCMPT00200	0.424749	0.672256	34.81	0.2987	0.540092	0.158042	0.948222	0.515027	0.134033	0.176666
T104857_1.95d	PFI1435w	RNCMPT00202	0.292753	-0.15076	20.52	0.5873	0.526146	0.0168184	0.979589	-0.206188	0.285082	-0.320405
T104859_1.95d	PFI1695c	RNCMPT00203	0.080368	0.762792	42.28	0.6552	0.922877	0.664016	0.867379	0.694026	0.0621076	0.100259
T066877_1.95d	RO3G_00049	RNCMPT00205	0.454513	0.094872	26.81	0.3525	0.600105	0.299248	0.954317	0.494891	-0.124251	-0.129552
T121274_1.95d	e_gw1.81.40.1	RNCMPT00206	0.287256	0.786444	25.86	0.6587	0.418064	0.113999	0.946012	0.658682	-0.328107	-0.0178633
T128571_1.95d	NCU08034	RNCMPT00209	0.236848	0.917586	43	0.2641	0.847065	0.765546	0.903075	0.264123	0.312687	-0.400763
T097167_1.95d	LmjF.18.0180	RNCMPT00212	0.12215	0.504214	52.38	0.5162	0.858101	0.470797	0.723576	0.516211	0.0829555	0.00418382
T037401_1.95d	Pcbp3	RNCMPT00215	0.0097643	0.944669	82.94	0.9645	0.954037	0.942364	0.365618	0.964542	0.358757	0.224533
T111620_1.95d	Tb927.3.3930	RNCMPT00216	0.00339103	0.861629	90.5	0.8662	0.925371	0.812347	0.103536	0.866189	0.758039	0.328992
T111634_1.95d	Tb927.6.2550	RNCMPT00217	0.366015	0.445212	44.75	0.4452	0.566164	0.208296	0.913915	0.445212	0.00723431	0.485368
T065991_1.95d	Tbg972.7.6230	RNCMPT00218	0.472772	0.207909	28.08	0.1081	0.693206	0.329644	0.945941	-0.186911	0.0262104	-0.350944
T111650_1.95d	Tb927.8.6650	RNCMPT00219	0.0949651	0.917401	53.19	0.9174	0.825214	0.794945	0.728379	0.917401	-0.118379	0.0911908
T111576_1.95d	Tb09.211.0560	RNCMPT00220	0.375218	0.708708	27.16	0.8136	0.6097	0.0037017	0.970653	0.7317	-0.361292	0.000640177
T097209_1.95d	LmjF.32.0750	RNCMPT00223	0.379584	0.179435	23.08	-0.0516	0.523206	0.112996	0.976546	0.0679058	-0.303589	0.059416
T078849_1.95d	sf3b4	RNCMPT00224	0.0327125	-0.0175273	84.19	-0.0286	0.957068	-0.0440575	0.320115	-0.0286053	-0.0376447	-0.0701744
T112410_1.95d	Thaps1841	RNCMPT00225	0.134608	0.194559	38.31	0.0511	0.768397	-0.034566	0.936497	0.191868	-0.067128	0.0925837
T117048_1.95d	TVAG_302220	RNCMPT00226	0.508561	-0.0844728	20.3	0.1805	0.731597	0.192341	0.981779	0.27932	-0.131922	-0.0785891
T122723_1.95d	gw1.84.45.1	RNCMPT00228	0.0480095	0.83348	70.88	0.8308	0.90833	0.724807	0.542174	0.830816	0.752791	0.514592
T065986_1.95d	gw1.219.6.1	RNCMPT00229	0.0443293	0.793396	62.88	0.8568	0.933621	0.804386	0.647127	0.856833	0.53682	0.561688
T065990_1.95d	Tbg972.3.3970	RNCMPT00230	0.0192422	0.547293	67.5	0.5409	0.896921	0.56377	0.616976	0.540914	0.457663	0.118633
T110537_1.95d	Smp_067420	RNCMPT00232	0.0412626	-0.0111811	84.19	-0.0286	0.892444	0.149571	0.2968	-0.0286053	-0.0300508	0.395283
T098851_1.95d	MAL13P1.35	RNCMPT00234	0.170289	0.699472	37.44	0.674	0.794817	0.62995	0.934437	0.673952	0.303051	0.0575425
T104848_1.95d	PFF0320c	RNCMPT00235	0.245963	0.449656	25.52	0.4462	0.64847	0.259394	0.957723	0.446209	0.020587	0.0186172
T117121_1.95d	TVAG_514790	RNCMPT00236	0.527505	0.797679	24.92	0.6686	0.592629	0.380584	0.953638	-0.310692	0.67153	0.365224
T121998_1.95d	estExt_gwp_gw1.C_700168	RNCMPT00237	0.109361	0.167847	71.31	0.0017	0.658369	0.535294	0.571477	0.0017092	0.112339	0.0652922
T128533_1.95d	NCU02404	RNCMPT00238	0.130623	0.956989	38.12	0.9786	0.896013	0.910539	0.887906	0.978636	0.536259	0.231387
T037423_1.95d	Pcbp1	RNCMPT00239	0.00565122	0.957049	100	0.9542	0.945653	0.886951	1.11022e-16	0.954225	0.954203	0.954088
T104812_1.95d	PF10_0214	RNCMPT00240	0.464202	-0.0701095	30.59	-0.0968	0.663656	-0.158087	0.951005	-0.0967849	-0.115188	0.0581936
T083589_1.95d	Rbm45	RNCMPT00241	0.00188676	0.944332	67.44	0.9555	0.977982	0.942315	0.220067	0.955545	0.788674	0.30531
T088286_1.95d	hnrnpabb	RNCMPT00245	0.175075	0.897719	64	0.4816	0.818163	0.816841	0.66497	0.481618	0.5583	0.0355817
T036735_1.95d	pcbp2	RNCMPT00246	0.0132861	0.926105	88.25	0.6044	0.969321	0.920467	0.239296	0.604422	0.605223	0.5574
T078861_1.95d	rbm4.3	RNCMPT00248	0.134573	0.53512	49.09	0.5272	0.74873	0.573461	0.838474	0.527238	0.416253	0.189423
T105806_1.95d	Phyra93644	RNCMPT00249	0.130441	0.867887	47.12	0.8179	0.895708	0.777203	0.886649	0.817863	0.6673	0.0435152
T111609_1.95d	Tb11.03.0170	RNCMPT00251	0.646224	-0.143829	20.62	0.2413	0.516783	0.197311	0.968105	-0.143829	-0.162914	-0.0791037
T065989_1.95d	Tbg972.11.17950	RNCMPT00252	0.0595609	0.716263	65	0.7163	0.73554	0.385856	0.705791	0.716263	0.52964	0.0545282
T111577_1.95d	Tb09.211.0930	RNCMPT00253	0.169502	0.820801	43.47	0.7493	0.6847	0.512765	0.851442	0.804661	0.659269	0.232632
T097226_1.95d	LmjF.35.2550	RNCMPT00254	0.222985	0.741716	32.62	0.7253	0.814701	0.658122	0.912297	0.627311	0.406455	0.282629
T097228_1.95d	LmjF.35.4130	RNCMPT00255	0.24252	0.886176	39.69	0.7288	0.709643	0.542903	0.924357	0.433363	0.0410158	0.323889
T115308_1.95d	tiar-1	RNCMPT00256	0.135531	0.966117	46.88	0.9137	0.916674	0.873236	0.849047	0.966688	0.565266	-0.510902
T116950_1.95d	TVAG_002940	RNCMPT00257	0.293408	0.883285	28.3	0.872	0.713494	0.598877	0.955375	0.770432	0.268426	0.450566
T117000_1.95d	TVAG_129710	RNCMPT00258	0.593658	-0.164758	23.62	0.058	0.628919	-0.117849	0.971498	-0.335316	-0.121668	-0.0746018
T117038_1.95d	TVAG_267990	RNCMPT00259	0.628697	-0.117509	28.56	0.0839	0.625988	-0.109937	0.944856	-0.17541	0.023381	-0.0408389
T121723_1.95d	estExt_fgeneshHS_pg.C_730016	RNCMPT00261	0.30168	0.6542	30.44	0.5706	0.74405	0.337919	0.89705	0.570595	0.0474071	0.0679836
T130366_1.95d	e_gw1.03.00.367.1	RNCMPT00262	0.148471	0.885568	41.38	0.7302	0.852561	0.781687	0.838457	0.866519	0.391427	-0.019295
T130369_1.95d	e_gw1.09.00.326.1	RNCMPT00263	0.116529	0.888724	38.44	0.8647	0.880014	0.860346	0.840795	0.864725	0.460088	0.213721
T035701_1.95d	ANIA_04546	RNCMPT00265	0.24064	0.750403	32.47	0.7365	0.557651	0.531338	0.922364	0.493831	-0.286044	-0.346401
T080380_1.95d	PTBP1	RNCMPT00268	0.0249514	0.835769	50.59	0.8277	0.9472	0.850843	0.610733	0.780218	0.681375	-0.280347
T065983_1.95d	aret	RNCMPT00270	0.0252738	0.585205	33.19	0.3312	0.896233	0.569916	0.447685	0.618342	0.202776	0.446784
T089905_1.95d	Rb97D	RNCMPT00272	0.185827	0.786511	56.88	0.8805	0.888105	0.692754	0.744754	0.880546	0.50387	0.538876
T100967_1.95d	NEMVEDRAFT_v1g104011	RNCMPT00278	0.0276728	0.615291	79	0.6427	0.910634	0.588105	0.498199	0.642689	0.630262	-0.0295142
T080970_1.95d	RBM47	RNCMPT00279	0.0209427	0.837205	100	0.8907	0.921742	0.851607	1.11022e-16	0.890653	0.890666	0.890566
T129771_1.95d	rbm47	RNCMPT00280	0.0124501	0.774594	92.94	0.6849	0.960636	0.728572	0.181271	0.684852	0.785114	0.463969
T129720_1.95d	syncrip	RNCMPT00281	0.0509184	0.751291	85.06	0.8608	0.890106	0.752508	0.370263	0.860827	0.460306	0.0260236
T129626_1.95d	rbm42	RNCMPT00282	0.0110631	0.503008	91.19	0.563	0.88539	0.344139	0.266322	0.563	0.466306	0.581381
T078931_1.95d	rbm38	RNCMPT00283	0.0381528	0.967669	79.31	0.2739	0.949527	0.944287	0.222366	0.707208	0.891878	0.344963
T069392_1.95d	AT1G76460	RNCMPT00284	0.22414	0.866405	54	0.8621	0.802433	0.730515	0.814622	0.558189	0.390209	0.296795
T088269_1.95d	rbm24a	RNCMPT00285	0.00517437	0.977411	95.12	0.9712	0.947589	0.948501	0.146943	0.971157	0.954695	0.895289
T072246_1.95d	ANIA_03953	RNCMPT00287	0.384172	0.315263	53.53	0.4804	0.653393	0.231353	0.852454	0.566487	0.0196323	0.26838
T080848_1.95d	HNRNPR	RNCMPT00288	0.0104602	0.595387	91.81	0.6385	0.973746	0.691896	0.217551	0.638535	0.405142	0.450825
T129591_1.95d	hnrnpr	RNCMPT00289	0.044195	0.840257	91.81	0.6385	0.927431	0.797253	0.229473	0.638535	0.520234	0.285485
T080877_1.95d	A1CF	RNCMPT00291	0.0125723	0.858396	95.44	0.9401	0.988984	0.930495	0.134202	0.940146	0.870568	0.371135
T115256_1.95d	rnp-2	RNCMPT00301	0.0256491	0.45437	85.25	0.4565	0.932238	0.546143	0.333231	0.456496	0.579544	0.145423
T080451_1.95d	PTBP2	RNCMPT00306	0.0213832	0.874925	40.19	0.7802	0.951765	0.734846	0.610357	0.780218	0.0810675	0.260422
T111120_1.95d	spo5	RNCMPT00311	0.106432	0.851789	44.09	0.8972	0.868335	0.860549	0.867341	0.524764	0.621597	0.0437813
T072915_1.95d	CBG13971	RNCMPT00323	0.0228412	0.437477	85.25	0.4565	0.952783	0.407035	0.340996	0.456496	0.449874	-0.160784
T041565_1.95d	Y69A2AR.32	RNCMPT00324	0.142613	0.142676	42.12	0.1472	0.789716	0.222348	0.859164	0.132796	0.188512	-0.102515
T111028_1.95d	csx1	RNCMPT00325	0.107754	0.792853	37.88	0.5604	0.886916	0.704255	0.907833	0.901584	0.209482	-0.468558
T128608_1.95d	PK03611.1	RNCMPT00326	0.46619	0.129048	43.88	0.4762	0.710273	0.484014	0.900069	0.476211	0.0853864	-0.294221
T069427_1.95d	RS31A	RNCMPT00329	0.471238	-0.121011	22.31	0.4278	0.575525	0.223957	0.923989	0.145958	0.146446	-0.116638
T072918_1.95d	CBG14639	RNCMPT00331	0.148888	0.8379	37.16	0.7359	0.833635	0.776057	0.850786	0.735877	0.226058	-0.0360779
T078880_1.95d	hnrnpa0l	RNCMPT00340	0.0427132	0.96624	82	0.8839	0.931125	0.950833	0.428046	0.883926	0.741409	0.443051
T072878_1.95d	CBG04067	RNCMPT00341	0.196541	-0.048307	39.44	-0.133	0.732276	0.251505	0.798378	-0.133003	-0.0819918	0.161372
T128768_1.95d	PK27672.1	RNCMPT00342	0.46927	0.145158	30.98	0.5014	0.476268	0.34642	0.93675	0.514302	0.244667	-0.173413
T128733_1.95d	PK22404.1	RNCMPT00343	0.161189	0.851728	39.28	0.8665	0.799022	0.683081	0.841068	0.866519	0.486235	0.343253
T072927_1.95d	CBG15837	RNCMPT00344	0.196475	0.701925	53.12	0.587	0.715489	0.74681	0.830156	0.586983	0.138774	0.216858
T128681_1.95d	PK15181.1	RNCMPT00345	0.0415524	0.907094	44.03	0.9028	0.910982	0.853836	0.712437	0.902807	0.342892	0.0483434
T128614_1.95d	PK04894.1	RNCMPT00346	0.360718	-0.0960945	38.22	0.7348	0.535315	0.257709	0.955503	-0.0639185	-0.0267737	0.0199386
T041554_1.95d	Y59A8B.10	RNCMPT00347	0.300678	0.358654	27.81	0.22	0.607396	-0.0280414	0.925459	0.220003	0.271945	-0.122131
T128769_1.95d	PK27686.1	RNCMPT00349	0.463732	0.0623462	21.2	0.069	0.581436	0.231929	0.967677	0.743369	-0.0120001	-0.0924668
T115517_1.95d	ENSMGAG00000016128	RNCMPT00350	0.0772228	0.550236	49.09	0.5272	0.799276	0.419559	0.848549	0.527238	0.349302	0.0716674
T075668_1.95d	DDB_G0286331	RNCMPT00351	0.535911	-0.0670943	24.45	0.1619	0.552425	0.00420535	0.969785	0.0912737	-0.0189114	-0.162767
T115263_1.95d	rsp-2	RNCMPT00352	0.0910786	0.472801	55.97	0.4643	0.848848	0.475807	0.735128	0.464271	-0.0597981	0.0778834
T043333_1.95d	PK20300.1	RNCMPT00360	0.236708	0.659167	49.19	0.6197	0.810567	0.533465	0.826271	0.619704	-0.201573	0.154626
T128758_1.95d	PK26404.1	RNCMPT00364	0.512695	0.0331486	18.11	0.0121	0.589855	-0.0803064	0.974315	-0.110143	0.126786	0.0582858
T128664_1.95d	PK13173.1	RNCMPT00366	0.20923	0.870842	46.47	0.8055	0.796206	0.817706	0.897764	0.805501	-0.0422527	-0.290423
T128679_1.95d	PK15111.1	RNCMPT00368	0.208838	0.823672	34.53	0.7538	0.839018	0.782717	0.866727	0.789097	0.398925	-0.000883495
T128739_1.95d	PK23225.1	RNCMPT00370	0.0948052	0.843229	50.44	0.725	0.913624	0.81422	0.824877	0.725049	0.563095	0.220505
T128740_1.95d	PK23842.1	RNCMPT00372	0.318443	-0.335672	32.44	-0.0087	0.826231	-0.26821	0.918204	0.107837	-0.0730155	0.0242446
T104856_1.95d	PFI1175c	RNCMPT00380	0.140518	0.842771	50.44	0.6787	0.866649	0.856417	0.881801	0.678682	0.625146	0.137246
T069478_1.95d	SCL30	RNCMPT00382	0.287642	0.615466	34.22	0.7109	0.675036	0.564277	0.679284	-0.109686	0.349754	0.375751
T128673_1.95d	PK14112.1	RNCMPT00392	0.118007	0.380897	38.44	0.3664	0.758501	0.652784	0.834597	0.424047	0.46563	0.304123
T082322_1.95d	RBM47	RNCMPT00394	0.0244552	0.887675	100	0.8907	0.91585	0.863626	1.11022e-16	0.890653	0.890997	0.891085
T110513_1.95d	Smp_032060	RNCMPT00396	0.500917	0.0533976	25.44	-0.2368	0.428739	0.0972572	0.970136	0.109053	0.176005	0.48774
T075623_1.95d	DDB_G0270634	RNCMPT00399	0.286483	0.770107	40.56	0.4098	0.714079	0.67673	0.908755	0.173277	0.566485	-0.263112
T128654_1.95d	PK11774.1	RNCMPT00403	0.609334	0.460879	28.56	0.4567	0.587382	0.23833	0.951052	0.460879	0.0464116	0.00277116
T111027_1.95d	nop12	RNCMPT00412	0.158432	0.425241	41.09	0.5575	0.552161	0.312299	0.906941	0.275624	0.108006	-0.112246
T111037_1.95d	mei2	RNCMPT00413	0.206011	0.610333	30.44	0.5706	0.665202	0.538789	0.891842	0.570595	0.281276	-0.18711
T111038_1.95d	nrd1	RNCMPT00414	0.561314	0.771598	21.45	-0.0982	0.574303	0.368548	0.964543	0.712867	0.335067	0.438095
T115273_1.95d	sup-12	RNCMPT00416	0.0280741	0.915817	70	0.4398	0.952196	0.899688	0.378607	0.645277	0.819638	0.468604
T110516_1.95d	Smp_036270	RNCMPT00417	0.122348	0.526496	20.5	0.5273	0.767118	0.457667	0.865449	0.527335	-0.0833789	0.062794
T078828_1.95d	u2af2b	RNCMPT00418	0.0135854	0.935938	95.06	0.9015	0.921234	0.91273	0.126402	0.901461	0.820343	0.00306689
T088195_1.95d	SRSF3	RNCMPT00419	0.00392698	0.749538	89.38	0.7377	0.913018	0.559712	0.196769	0.737662	0.690045	0.350324
T101034_1.95d	NEMVEDRAFT_v1g214798	RNCMPT00421	0.110897	0.839276	46.72	0.8861	0.783877	0.707994	0.829397	0.613407	0.482143	-0.2332
T072886_1.95d	CBG05471	RNCMPT00422	0.250912	0.433765	33.66	0.7741	0.852512	0.458946	0.905894	0.374493	0.264435	-0.0461915
T041553_1.95d	Y57G11C.36	RNCMPT00423	0.192591	0.445312	38.94	0.4548	0.750884	0.387107	0.869797	0.454808	0.38304	-0.00162938
T082262_1.95d	SNRPB2	RNCMPT00425	0.0362781	0.567383	73.38	0.6122	0.965017	0.54232	0.532447	0.612223	0.667151	0.24321
T128753_1.95d	PK25912.1	RNCMPT00430	0.0967515	0.837151	56.53	0.8883	0.923687	0.766857	0.748534	0.888332	0.692975	0.180753
T128766_1.95d	PK27602.1	RNCMPT00431	0.180523	0.523201	23.3	0.0438	0.836845	0.557613	0.878271	0.265433	0.434996	0.0494948
T111043_1.95d	cwf2	RNCMPT00432	0.468609	-0.133884	25.22	0.1007	0.547705	0.0941439	0.965103	-0.0310011	0.243815	0.328302
T072872_1.95d	CBG03563	RNCMPT00433	0.0183992	0.899784	90.5	0.9802	0.97211	0.957441	0.234676	0.98023	0.850142	0.452487
T080584_1.95d	CPEB1	RNCMPT00434	0.150532	-0.12441	41.38	0.5759	0.897996	0.0110399	0.815442	-0.133003	-0.200815	-0.0919453
T043329_1.95d	PK16782.1	RNCMPT00460	0.205563	0.780338	22.88	-0.2612	0.659822	0.529583	0.922115	0.616741	0.233428	-0.0673253
T128591_1.95d	PK00840.1	RNCMPT00461	0.065937	0.962035	62.88	0.8568	0.89021	0.910457	0.642827	0.856833	0.682932	0.375135
T128588_1.95d	PK00513.1	RNCMPT00462	0.196981	0.927354	56.53	0.8883	0.875475	0.791366	0.755307	0.888332	0.330971	-0.145836
T128720_1.95d	PK20770.1	RNCMPT00464	0.0367523	0.938048	70.88	0.8308	0.77196	0.738343	0.54549	0.830816	0.727756	-0.18508
T043337_1.95d	PK23097.1	RNCMPT00465	0.259056	0.548624	45.75	0.3556	0.807955	0.650707	0.829247	0.355617	0.471812	0.0368831
T128618_1.95d	PK05405.1	RNCMPT00466	0.257329	0.200834	46.72	0.2008	0.679506	0.278983	0.859654	0.200834	0.205419	0.337481
T041568_1.95d	B0280.17	RNCMPT00467	0.259117	0.661573	40.94	0.5011	0.74664	0.684169	0.928849	0.501054	0.423694	0.205525
T115311_1.95d	C44B7.2	RNCMPT00468	0.110299	0.675367	39.78	0.7401	0.851389	0.52577	0.89068	0.740123	-0.102339	0.535649
T041562_1.95d	K07H8.9	RNCMPT00469	0.294579	0.419929	42.12	0.1472	0.697258	0.488984	0.871658	0.454808	0.596315	-0.268452
T115291_1.95d	rbm-28	RNCMPT00470	0.339734	0.477035	30.78	0.4716	0.657315	0.125251	0.931113	0.471598	-0.0761401	0.203214
T115250_1.95d	pab-1	RNCMPT00471	0.0390816	0.855471	66.88	0.8313	0.930187	0.841415	0.578233	0.831288	0.630569	0.12751
T043518_1.95d	fmr1	RNCMPT00474	0.00981846	0.823461	75.94	0.7787	0.97625	0.755701	0.240428	0.752467	0.352352	0.399866
T069420_1.95d	UBA2B	RNCMPT00475	0.310424	0.476211	43.88	0.4762	0.696687	0.528556	0.887689	0.476211	0.301746	-0.231743
T105213_1.95d	PGTG_00837	RNCMPT00476	0.0902471	0.946236	38.12	0.9786	0.883579	0.864627	0.885432	0.978636	0.326069	-0.398395
T043315_1.95d	PK01594.1	RNCMPT00478	0.350643	0.755307	49.19	0.6197	0.556184	0.452374	0.829567	0.619704	0.428348	-0.215809
T105254_1.95d	PGTG_09691	RNCMPT00482	0.235076	0.570704	54.38	0.3538	0.824674	0.526916	0.795104	0.353774	0.443455	0.302099
T040931_1.95d	Smp_006320	RNCMPT00500	0.0934224	0.867914	46.31	0.8392	0.858344	0.75014	0.861349	0.829085	0.453635	0.21026
T110511_1.95d	Smp_024140	RNCMPT00501	0.0442614	0.479064	59.19	0.5806	0.918607	0.463053	0.70131	0.37032	-0.135311	-0.368749
T115264_1.95d	rsp-3	RNCMPT00503	0.0329656	0.909927	90.5	0.9802	0.973375	0.963455	0.23517	0.98023	0.882162	0.31872
T040302_1.95d	PF14_0151	RNCMPT00505	0.180118	0.354783	28.08	0.0348	0.722006	0.376483	0.934876	0.137672	0.109784	-0.116538
T075675_1.95d	snrpB2	RNCMPT00507	0.111326	0.904634	49.25	0.8439	0.888234	0.79823	0.879594	0.694026	0.7146	-0.12835
T075701_1.95d	pabpc1A	RNCMPT00508	0.045627	0.888345	61.28	0.8286	0.876019	0.861045	0.660371	0.828648	0.28181	0.17777
T115320_1.95d	grld-1	RNCMPT00509	0.439504	-0.102681	22.95	0.1434	0.695492	-0.0121278	0.95349	0.143407	-0.199549	-0.0135968
T115257_1.95d	rnp-3	RNCMPT00510	0.104153	0.810071	51.75	0.8396	0.915793	0.723566	0.811043	0.839554	0.209063	0.329687
T129533_1.95d	pabpc4	RNCMPT00511	0.032398	0.726114	42.12	0.6575	0.945728	0.532854	0.396794	0.657491	0.357122	0.410288
T089955_1.95d	CG15440	RNCMPT00513	0.123697	0.484516	45.91	0.6409	0.927223	0.545483	0.893499	0.640939	0.0268214	-0.126469
T129557_1.95d	rbm14	RNCMPT00514	0.262875	0.530838	38.28	0.8162	0.569378	0.550493	0.880404	0.530838	0.432476	0.310352
T097164_1.95d	LmjF.17.0550	RNCMPT00615	0.351663	-0.288977	16.73	-0.0307	0.463228	-0.128051	0.960418	-0.263758	0.0107277	0.138853
T117073_1.95d	TVAG_371220	RNCMPT00623	0.271501	0.935726	33.56	0.8863	0.6596	0.591708	0.916562	0.886251	0.189716	0.203341
T080895_1.95d	RNPC3	RNCMPT00630	0.322385	0.220294	22.84	-0.131	0.800796	-0.0463086	0.951734	0.598331	0.0582922	0.123393
T038395_1.95d	qkr58E-2	RNCMPT00637	0.0713002	0.727279	61	0.6677	0.914761	0.728174	0.805889	0.667706	0.388039	0.166166
T128581_1.95d	NCU09742	RNCMPT00676	0.133039	0.809853	44.09	0.8972	0.865405	0.718888	0.872979	0.897244	0.512632	-0.192224
T078987_1.95d	hnrnpa0a	RNCMPT00677	0.0121788	0.88289	82	0.8839	0.960853	0.818287	0.446201	0.883926	0.80177	-0.0533639
T109251_1.95d	SCHCODRAFT_80278	RNCMPT00678	0.178586	0.667992	53.53	0.4804	0.726657	0.579703	0.871435	0.480449	0.243055	-0.288402
T130381_1.95d	e_gw1.13.00.297.1	RNCMPT00681	0.454896	0.118277	38.22	0.7348	0.607993	0.338655	0.961758	0.299457	0.26432	0.0855097
T078803_1.95d	tardbpl	RNCMPT00683	0.00504835	0.923867	82.94	0.9079	0.970326	0.908007	0.292891	0.907944	0.731408	0.222594
T129490_1.95d	hnrnpa0	RNCMPT00684	0.0704097	0.90575	66.88	0.8803	0.952583	0.870243	0.672601	0.880323	0.750818	0.296866
T128763_1.95d	PK27183.1	RNCMPT00685	0.297039	0.263951	46.72	0.2008	0.771627	0.354114	0.860599	0.200834	0.0944157	-0.183127
T097168_1.95d	LmjF.18.0190	RNCMPT00687	0.13531	0.516211	52.38	0.5162	0.744798	0.361114	0.735203	0.516211	0.216773	0.0448899
T097178_1.95d	LmjF.25.0080	RNCMPT00688	0.195327	0.873964	41.97	0.7905	0.783195	0.302538	0.896717	0.790529	0.450723	-0.0502785
T097181_1.95d	LmjF.25.0500	RNCMPT00689	0.110246	0.906704	47.38	0.8745	0.839819	0.82228	0.8539	0.874454	0.332199	-0.483685
T097223_1.95d	LmjF.34.4560	RNCMPT00691	0.487655	0.0390045	24.06	-0.0653	0.590763	0.0225198	0.959061	0.0392248	-0.0449696	0.0932205
T039388_1.95d	LmjF.36.5420	RNCMPT00692	0.409813	0.364122	26.59	0.4559	0.673607	0.543051	0.956453	0.414716	0.267257	0.000669503
T043609_1.95d	estExt_fgenesh1_pg.C_Chr_03.00010087	RNCMPT00694	0.271773	0.0553576	23.19	-0.0181	0.569152	0.00586596	0.931241	-0.0305433	0.107466	0.0986777
T111596_1.95d	Tb11.01.3940	RNCMPT00695	0.154643	0.16253	34.78	0.166	0.818889	0.0667797	0.938961	0.0787786	0.108355	0.0949105
T089970_1.95d	CG1316	RNCMPT00698	0.297811	0.896772	39.41	0.8787	0.436674	0.508625	0.933278	0.87875	0.328712	-0.0842977
T083140_1.95d	ENSMODG00000011916	RNCMPT00707	0.055305	0.467979	64	0.4816	0.959686	0.476524	0.675603	0.481618	0.306137	0.0811223
T097194_1.95d	LmjF.29.1340	RNCMPT00712	0.12431	0.579186	47.31	0.6128	0.744604	0.328215	0.845879	0.30117	0.165503	0.157277
T097195_1.95d	LmjF.29.1350	RNCMPT00713	0.0347338	0.716862	59.38	0.5764	0.952969	0.668146	0.538168	0.576414	0.391335	0.165227
T097196_1.95d	LmjF.29.1360	RNCMPT00714	0.0286877	0.64185	59.38	0.5764	0.922767	0.608355	0.558612	0.576414	0.32789	-0.123163
T097202_1.95d	LmjF.30.2180	RNCMPT00715	0.362179	0.391022	26	-0.0126	0.726476	0.072561	0.923044	0.332528	0.306014	0.159483
T097214_1.95d	LmjF.32.2810	RNCMPT00716	0.0756035	0.729277	65	0.7163	0.746572	0.537868	0.708193	0.716263	0.371473	0.0881206
T097218_1.95d	LmjF.33.1450	RNCMPT00717	0.126863	0.288393	44.25	0.2337	0.863855	0.281996	0.884539	0.233691	0.0510742	-0.0294574
T039873_1.95d	NEMVEDRAFT_v1g141408	RNCMPT00718	0.230785	0.662349	53.91	0.7111	0.762596	0.770927	0.838448	0.275223	0.564997	0.0720149
T097192_1.95d	LmjF.29.0680	RNCMPT00720	0.0142988	0.539733	67.5	0.5409	0.954723	0.469097	0.609291	0.540914	0.186336	-0.108682
T109248_1.95d	SCHCODRAFT_72118	RNCMPT00723	0.152399	0.865426	36.44	0.8056	0.866663	0.801918	0.941403	0.722612	0.38098	0.304532
T109224_1.95d	SCHCODRAFT_35516	RNCMPT00725	0.118153	0.363076	54.38	0.3538	0.881762	0.350208	0.79981	0.353774	-0.0205266	0.0958662
T036727_1.95d	mex3c	RNCMPT00727	0.0430731	0.409741	34.62	0.4097	0.911402	0.365793	0.677102	0.409741	-0.0832959	0.160247
T111586_1.95d	Tb10.389.1650	RNCMPT00732	0.321264	0.440598	44.25	0.2337	0.657788	0.452255	0.896611	0.233691	0.158192	0.262946
T111622_1.95d	Tb927.3.3960	RNCMPT00735	0.00413107	0.927265	90.5	0.8662	0.946553	0.827886	0.0991861	0.866189	0.797465	0.451858
T069729_1.95d	BATDEDRAFT_13807	RNCMPT00739	0.120586	0.368223	47.81	-0.1047	0.889804	0.211683	0.824956	-0.104691	0.441776	0.333579
T128646_1.95d	PK10695.1	RNCMPT00741	0.0187405	0.862188	60.09	0.6763	0.950228	0.855083	0.707349	0.902807	0.500319	0.248265
T036962_1.95d	DDX53	RNCMPT00743	0.463029	-0.281653	25.55	0.2516	0.645243	-0.024621	0.974928	0.143951	0.374374	-0.221745
T111610_1.95d	Tb11.03.0550	RNCMPT00749	0.0990663	0.9148	47.38	0.8745	0.852706	0.802346	0.844084	0.874454	0.410629	-0.388759
T111641_1.95d	Tb927.7.320	RNCMPT00751	0.382189	0.597964	43.12	0.5436	0.619151	0.6017	0.919183	0.543622	0.186853	-0.152253
T128520_1.95d	NCU00556	RNCMPT00754	0.610857	0.179566	22.7	0.2056	0.594369	0.1153	0.960984	-0.0920156	-0.0927694	-0.109354
T083124_1.95d	RBPMS2	RNCMPT00757	0.0202561	0.815993	55.75	0.6752	0.952234	0.667005	0.681953	0.675159	0.54058	-0.175006
T083139_1.95d	ENSMODG00000011903	RNCMPT00758	0.51622	0.143407	24.64	0.246	0.457838	0.00737626	0.956992	0.143407	0.134607	-0.154643
T080969_1.95d	ENSGALG00000014089	RNCMPT00760	0.0187405	0.972527	68.5	0.9723	0.977079	0.95108	0.167129	0.97227	0.646006	0.057092
T097176_1.95d	LmjF.24.1570	RNCMPT00761	0.0615117	0.917401	53.19	0.9174	0.797605	0.774111	0.741143	0.917401	-0.00208533	0.0828413
T097197_1.95d	LmjF.29.1370	RNCMPT00762	0.172654	0.870381	44.41	0.8715	0.845771	0.727214	0.831041	0.786051	0.33301	0.0278133
T097201_1.95d	LmjF.30.1110	RNCMPT00763	0.257185	0.398451	44.75	0.4452	0.625567	0.238095	0.906019	0.445212	0.102411	-0.157948
T128521_1.95d	NCU00707	RNCMPT00768	0.679362	0.108674	24.91	0.6273	0.537431	0.419204	0.970212	0.132868	0.123501	0.0105297
T111599_1.95d	Tb11.01.5690	RNCMPT00773	0.368038	-0.557615	23.38	-0.4328	0.521325	0.238675	0.971422	-0.432767	-0.185892	0.00241483
T088345_1.95d	sart3	RNCMPT00774	0.206834	0.212896	57.03	0.1976	0.843413	0.331465	0.764238	0.197613	0.341736	0.152825
T089936_1.95d	TBPH	RNCMPT00776	0.0231006	0.912399	75.94	0.836	0.961918	0.876237	0.532228	0.835962	0.678934	0.465974
T091389_1.95d	CG4806	RNCMPT00784	0.362243	0.384074	23.19	0.0261	0.646456	0.0947072	0.968414	0.195989	0.17216	0.116934
T046073_1.95d	Imp	RNCMPT00787	0.280304	0.659081	31.41	0.2818	0.721612	0.551	0.861923	0.399428	0.415577	0.102685
T089914_1.95d	heph	RNCMPT00788	0.0359758	0.907609	50.59	0.8277	0.937527	0.732847	0.697925	0.82771	0.547102	-0.58204
T128587_1.95d	PK00353.1	RNCMPT00789	0.565524	-0.090635	24.55	-0.103	0.561275	0.0750506	0.958621	-0.090635	0.0110069	-0.0659267
T128632_1.95d	PK07890.1	RNCMPT00790	0.141392	0.499434	38.44	0.3664	0.840411	0.469206	0.840693	0.578556	0.308354	0.0814385
T043334_1.95d	PK20656.1	RNCMPT00791	0.228903	0.535459	29.59	0.2482	0.605142	0.448272	0.945616	0.319835	-0.233073	-0.0230129
T128727_1.95d	PK21582.1	RNCMPT00792	0.632314	0.36456	36.31	0.3646	0.617945	0.19302	0.941587	0.36456	0.120843	-0.12217
T104854_1.95d	PFI0820c	RNCMPT00793	0.346052	0.0947293	27.09	0.3877	0.749247	0.264436	0.904838	0.637348	0.347548	0.0107515
T115234_1.95d	cpb-2	RNCMPT00794	0.178075	0.377007	39.56	0.5401	0.721686	0.255908	0.850866	0.246653	0.011793	0.0950926
T104845_1.95d	PFE0865c	RNCMPT00800	0.0933237	0.569417	46.62	0.4397	0.882408	0.535531	0.832076	0.43971	0.224142	-0.0884314
T115262_1.95d	rsp-1	RNCMPT00801	0.191207	0.658947	55.97	0.4643	0.80474	0.594576	0.755341	0.464271	0.553603	0.302738
T080514_1.95d	RBM45	RNCMPT00805	0.00315757	0.958223	67.44	0.9555	0.985504	0.947176	0.26051	0.955545	0.608483	0.163273
T080429_1.95d	ESRP1	RNCMPT00808	0.0126336	0.956753	49.25	0.9238	0.957409	0.876185	0.573426	0.923827	0.741918	0.280704
T080553_1.95d	TRNAU1AP	RNCMPT00813	0.152235	0.802707	45.91	0.6409	0.883366	0.774506	0.896593	0.668735	0.759504	0.463825
T080435_1.95d	ELAVL2	RNCMPT00814	0.0766885	0.816939	39.44	0.4907	0.826106	0.77625	0.734599	0.688668	0.403031	0.46251
T115276_1.95d	tdp-1	RNCMPT00816	0.138675	0.782841	37.88	0.7131	0.873509	0.705196	0.866238	0.733787	0.271009	0.450154
T080414_1.95d	RBFOX2	RNCMPT00818	0.00435028	0.959495	90.19	0.9768	0.967766	0.929811	0.199861	0.976782	0.916366	0.697028
T080567_1.95d	RBM34	RNCMPT00819	0.0815533	0.706002	60.38	0.6812	0.879182	0.667296	0.741396	0.681215	-0.0268759	-0.046207
T080552_1.95d	PUF60	RNCMPT00820	0.0171711	0.972802	68.5	0.9723	0.972399	0.95633	0.106573	0.97227	0.828736	0.426483
T115297_1.95d	T07F10.3	RNCMPT00821	0.264377	0.277932	29.66	0.044	0.698949	-0.181362	0.959006	0.363651	-0.228229	0.0642643
T036954_1.95d	FUBP1	RNCMPT00822	0.409755	-0.303745	22.88	-0.2612	0.593765	0.555085	0.831423	0.872019	0.323755	0.323975
T129624_1.95d	ENSXETG00000023721	RNCMPT00828	0.0731894	0.737904	60.38	0.6812	0.806306	0.620011	0.755566	0.681215	0.334847	0.328949
T128722_1.95d	PK21151.1	RNCMPT00830	0.0777764	0.919713	59.62	0.7595	0.944698	0.873245	0.731408	0.899591	0.718217	0.461025
T128725_1.95d	PK21303.1	RNCMPT00831	0.561462	0.171481	32.66	0.3491	0.764657	0.673085	0.947498	-0.307369	0.381556	0.162512
T089953_1.95d	CG4887	RNCMPT00838	0.465201	-0.150549	21.12	0.6521	0.532166	-0.444301	0.969147	-0.2583	-0.143132	-0.397941
T128617_1.95d	PK05280.1	RNCMPT00862	0.14361	0.898769	38.44	0.8647	0.862564	0.884184	0.832291	0.864725	0.148091	-0.120404
T069413_1.95d	U2B''	RNCMPT01660	0.0707079	0.812637	59.62	0.7595	0.925636	0.793852	0.79056	0.759478	0.554581	0.396414
T078890_1.95d	tardbp	RNCMPT01664	0.00885964	0.961596	82.94	0.9079	0.959769	0.922006	0.285998	0.907944	0.860992	0.0623702
T078881_1.95d	hnrnpa0b	RNCMPT01667	0.023692	0.879365	79.5	0.7651	0.939613	0.838965	0.467295	0.765068	0.77971	0.132217
T088193_1.95d	tra2b	RNCMPT01669	0.455677	0.0477682	29.81	0.3644	0.582347	0.0963531	0.960061	0.46525	0.486913	-0.274221
T088260_1.95d	u2af2b	RNCMPT01670	0.00846561	0.883587	95.06	0.9015	0.928975	0.852384	0.141662	0.901461	0.898738	-0.0516565
T088297_1.95d	ENSTNIG00000011257	RNCMPT01671	0.0117255	0.910277	82.06	0.9143	0.919922	0.879568	0.376812	0.914338	0.563126	0.207866
T088302_1.95d	TIA1	RNCMPT01672	0.029076	0.889771	85.62	0.8887	0.940565	0.890005	0.284844	0.888657	0.299363	-0.141948
T038157_1.95d	khdrbs1b	RNCMPT01673	0.0536678	0.761115	86.19	0.7063	0.895254	0.743479	0.272162	0.595789	0.598989	0.440347
T088318_1.95d	tia1	RNCMPT01674	0.0117723	0.741274	84.19	0.711	0.955888	0.743759	0.316175	0.746267	0.53836	-0.00722317
T088378_1.95d	RBM24	RNCMPT01677	0.0157031	0.923352	93.12	0.9407	0.946487	0.874951	0.177566	0.940712	0.841011	0.776876
T038146_1.95d	hnrpkl	RNCMPT01679	0.00606781	0.760246	75	0.7374	0.98168	0.756519	0.308894	0.737419	0.428285	0.223049
T129548_1.95d	srsf3	RNCMPT01680	0.0037258	0.826888	89.38	0.7377	0.811649	0.909078	0.207388	0.737662	0.763468	0.182282
T115611_1.95d	PUB1	RNCMPT01685	0.20917	0.837628	33.75	0.716	0.82373	0.62173	0.948471	0.813603	0.352131	0.483845
T080474_1.95d	RBM38	RNCMPT01687	0.00974595	0.30282	90.31	0.2768	0.971323	0.30934	0.0840292	0.272545	0.367432	0.656818
