## Supplemental Table 3 for "Reconstructing the sequence specificities of RNA-binding proteins across eukaryotes"

### Sheet: Table_S3
PDB ID	Matching RNAcompete experiment	RNAcompete RBP	RNAcompete species	RNAcompete RBR residues aligned with PDB RBR	AA SID between PDB RBR and RNAcompete RBR	PDB bound RNA sequence	RNAcompete IUPAC motif	JPLE AUROC	JPLE AUPRC	Conservation AUROC	Conservation AUPRC	Delong test p-value JPLE vs. Conservation	AA sequence	Distance from RNA (A)	Residue importance score	Conservation score
1cvj:A	RNCMPT00043	PABPC4	Homo sapiens	10-178	0.95	AAAAAA	AAAAAA	0.733665	0.553422	0.596296	0.436557	0.002	ASLYVGDLHPDVTEAMLYEKFSPAGPILSIRVCRDMITRRSLGYAYVNFQQPADAERALDTMNFDVIKGKPVRIMWSQRDPSLRKSGVGNIFIKNLDKSIDNKALYDTFSAFGNILSCKVVCDENGSKGYGFVHFETQEAAERAIEKMNGMLLNDRKVFVGRFKSRKE	6.77,3.07,5.61,2.35,6.48,4.96,4.73,6.71,9.82,10.57,12.13,9.49,9.29,3.19,9.88,12.37,9.63,12.49,15.0,15.86,12.28,14.67,17.22,15.53,14.4,12.62,9.34,7.87,4.54,5.8,2.62,2.92,3.98,2.71,2.36,2.72,4.42,6.64,2.42,6.63,7.52,3.21,4.57,2.39,6.8,2.44,5.38,2.59,7.74,10.79,12.29,12.05,14.25,13.46,10.14,12.91,15.31,13.18,9.11,13.43,15.55,14.18,9.56,8.28,14.03,15.43,13.64,15.03,14.69,11.1,9.83,9.59,2.88,6.61,2.94…	64.907,142.904,179.957,212.144,198.585,235.849,172.514,142.213,78.976,61.017,56.688,63.378,51.19,56.521,43.535,39.605,90.387,91.49,73.05,53.891,114.228,77.746,37.893,46.277,100.095,47.8,88.608,92.734,164.573,102.899,140.346,119.793,146.048,96.859,102.139,37.768,57.823,80.203,83.645,65.353,162.23,202.596,178.624,232.456,224.346,206.396,181.934,144.939,93.827,47.281,41.85,34.103,22.824,57.959,66.23…	0.222953,0.342486,0.499788,0.523585,0.542028,0.50562,0.468753,0.497149,0.376797,0.311222,0.320068,0.36299,0.343661,0.397553,0.278792,0.270708,0.415634,0.275458,0.317011,0.288376,0.476867,0.274484,0.287182,0.30604,0.343339,0.289885,0.392933,0.260071,0.355781,0.379653,0.361005,0.435492,0.360166,0.343432,0.414025,0.240568,0.217795,0.335593,0.263299,0.259115,0.403167,0.337844,0.476434,0.559951,0.5461…
2adb:A	RNCMPT00268	PTBP1	Homo sapiens	117-230	0.95	UUUUCU	UCUCU	0.746422	0.513049	0.562165	0.278527	0	DAGMAMAGQSPVLRIIVENLFYPVTLDVLHQIFSKFGTVLKIITFTKNNQFQALLQYADPVSAQHAKLSLDGQNIYNACCTLRIDFSKLTSLNVKYNNDKSRDYTRPDLPSG	21.44,22.0,23.86,21.74,23.9,20.73,17.58,15.34,12.25,9.07,10.28,5.97,5.32,2.86,6.4,2.97,5.53,8.97,12.49,13.66,13.23,11.91,9.02,13.21,12.05,9.95,14.57,16.57,11.43,15.98,18.74,18.1,12.96,19.03,21.15,18.85,19.19,15.53,14.02,11.39,7.36,7.0,3.07,6.02,3.03,6.43,2.76,5.63,8.33,2.87,6.82,2.49,5.89,2.59,7.56,7.29,11.2,14.17,15.65,14.09,16.33,16.37,12.93,12.82,16.04,14.61,8.97,14.33,15.87,12.11,7.95,12.42,1…	13.115,14.361,14.824,19.658,25.394,26.208,20.796,33.006,38.243,50.755,46.294,76.297,111.367,116.025,109.806,111.214,92.743,90.026,82.208,62.036,48.979,86.005,89.352,84.478,84.948,95.509,88.531,69.515,115.138,74.22,81.013,98.159,120.992,70.816,95.264,100.915,133.593,63.107,144.56,118.899,142.482,106.026,137.438,108.88,150.034,97.342,129.138,146.743,127.518,104.825,134.988,175.787,133.86,154.729,85…	0.116133,0.116133,0.116133,0.116133,0.116133,0.116133,0.148359,0.171358,0.221323,0.309152,0.311744,0.434842,0.476706,0.418835,0.391584,0.375162,0.441558,0.307919,0.427627,0.352695,0.290903,0.464697,0.387786,0.480225,0.478208,0.418122,0.498459,0.44363,0.497347,0.51099,0.421486,0.50255,0.558847,0.46555,0.408742,0.48977,0.542091,0.361078,0.567714,0.448423,0.578393,0.595273,0.461144,0.514504,0.547123…
2adc:A	RNCMPT00268	PTBP1	Homo sapiens	228-427	1	CUCUCU	UUUUCU	0.711259	0.421485	0.593947	0.359687	0	GRIAIPGLAGAGNSVLLVSNLNPERVTPQSLFILFGVYGDVQRVKILFNKKENALVQMADGNQAQLAMSHLNGHKLHGKPIRITLSKHQNVQLPREGQEDQGLTKHRFKKPGSKNFQNIFPPSATLHLSNIPPSVSEEDLKVLFSSNGGVVKGFKFFQKDRKMALIQMGSVEEAVQALIDLHNHDLGENHHLRVSFSKS	24.46,19.5,18.23,15.87,11.22,13.07,8.9,8.92,10.33,6.73,8.87,9.87,5.97,9.17,5.66,4.35,3.29,5.32,3.08,3.76,6.36,9.4,9.51,13.06,14.75,12.37,13.61,10.58,12.51,12.97,12.03,9.41,8.56,10.22,10.61,8.42,5.75,9.6,11.64,9.79,12.54,11.79,8.72,8.01,2.73,4.03,2.55,3.28,6.36,7.05,2.98,4.85,2.43,4.09,3.3,5.95,6.95,10.61,12.15,13.62,12.87,14.89,10.63,11.02,11.24,11.97,13.62,9.27,14.01,11.56,12.55,7.95,10.72,13.14…	17.132,13.45,9.104,15.203,15.204,18.037,17.668,17.27,11.25,9.679,15.393,18.934,19.477,31.271,63.35,74.441,90.39,98.393,88.163,106.974,90.695,54.542,42.313,49.941,26.513,29.568,30.908,39.969,30.37,34.296,55.46,52.998,39.766,62.485,66.572,76.833,66.267,96.566,109.58,131.227,149.34,80.002,136.354,142.451,124.287,96.36,89.386,96.345,70.486,84.764,73.591,55.556,68.536,101.496,86.231,70.637,90.838,70.8…	0.103146,0.103146,0.107663,0.123616,0.123162,0.187089,0.184044,0.154052,0.147178,0.183171,0.194055,0.253089,0.287445,0.354645,0.459363,0.445457,0.467273,0.541485,0.460224,0.531439,0.483442,0.410029,0.367866,0.362936,0.316456,0.414396,0.395495,0.421973,0.472262,0.360761,0.542737,0.586172,0.493855,0.541477,0.594373,0.538659,0.498663,0.65493,0.599827,0.569728,0.609163,0.448114,0.592177,0.564949,0.59…
2kfy:A	RNCMPT00160	HNRNPH2	Homo sapiens	0-101	0.72	GGGAG	GGGAU	0.963415	0.894559	0.952503	0.843109	0.486	MMLGPEGGEGFVVKLRGLPWSCSVEDVQNFLSDCTIHDGAAGVHFIYTREGRQSGEAFVELGSEDDVKMALKKDRESMGHRYIEVFKSHRTEMDWVLKHSG	18.52,21.13,20.87,17.16,13.92,10.69,8.2,10.44,12.5,13.15,13.56,9.82,7.07,3.24,5.16,2.7,2.68,1.79,3.28,2.92,6.32,8.42,11.28,14.39,14.45,11.14,10.76,13.48,11.77,7.57,10.63,14.95,15.34,14.3,16.72,15.81,17.93,20.07,18.5,20.29,19.42,14.74,14.44,11.62,10.15,6.37,7.05,7.07,10.43,6.06,7.41,3.24,1.97,2.48,3.27,3.74,6.25,6.62,9.73,12.65,13.1,17.79,16.98,15.97,15.93,13.37,10.94,11.33,11.51,8.06,6.91,9.11,6.…	9.422,16.418,28.598,33.802,32.194,43.127,39.189,23.564,20.738,25.852,15.225,22.856,50.215,55.401,77.23,122.725,130.968,133.4,134.574,78.847,52.736,42.992,38.392,15.752,24.155,33.877,31.755,11.905,23.102,32.556,29.931,17.334,21.251,27.42,15.029,17.506,9.462,13.089,11.031,7.672,15.321,22.012,17.778,15.738,26.443,26.514,15.236,24.369,28.487,26.659,60.785,76.24,78.035,123.326,140.815,110.763,99.987,9…	0.119279,0.119279,0.119279,0.119279,0.119279,0.119279,0.119279,0.131377,0.156831,0.190207,0.237765,0.351895,0.469524,0.520106,0.523005,0.618853,0.656485,0.601387,0.690821,0.611644,0.429493,0.495338,0.403468,0.32667,0.339809,0.414267,0.473469,0.33814,0.358985,0.571578,0.475529,0.305874,0.373086,0.290409,0.196064,0.265087,0.133103,0.176049,0.186065,0.169126,0.194214,0.329737,0.411993,0.290551,0.376…
2kg0:A	RNCMPT00160	HNRNPH2	Homo sapiens	102-192	0.85	GGGAG	GGGAU	0.85415	0.690987	0.881547	0.763896	0.207	NSADSANDGFVRLRGLPFGCTKEEIVQFFSGLEIVPNGITLPVDPEGKITGEAFVQFASQELAEKALGKHKERIGHRYIEVFKSSQEEVR	16.33,12.41,13.17,10.91,11.05,13.3,16.41,15.79,15.19,12.64,10.07,6.52,6.97,3.23,2.42,1.8,3.4,3.05,5.48,7.7,10.62,13.23,14.8,11.36,10.74,14.63,14.39,7.9,10.65,16.12,17.67,15.27,19.03,16.56,21.26,22.67,20.14,17.4,13.84,12.24,10.17,7.34,7.29,3.62,8.94,6.29,6.72,3.33,2.36,3.94,3.35,5.39,8.16,10.08,13.46,16.39,13.56,19.75,18.08,16.09,17.09,15.48,12.22,12.19,13.58,10.83,8.29,10.62,7.6,2.56,3.36,5.73,7.…	17.211,22.736,18.755,21.975,13.089,20.338,25.805,30.662,30.784,24.735,78.746,141.077,120.11,191.414,218.721,198.152,141.038,103.363,57.37,77.886,60.826,52.708,50.366,65.928,68.223,52.533,62.165,126.479,117.061,55.321,110.38,105.887,53.101,67.642,42.989,40.57,44.093,36.064,13.702,35.305,33.223,24.54,28.924,42.073,21.725,31.764,53.35,62.865,52.673,107.224,100.003,90.442,101.735,95.083,67.984,61.711…	0.092948,0.092948,0.092948,0.092948,0.092948,0.092948,0.133332,0.184634,0.202447,0.311118,0.438981,0.470255,0.503008,0.577854,0.638856,0.574084,0.654545,0.561756,0.372075,0.431516,0.368975,0.318674,0.295936,0.415392,0.456851,0.316096,0.347782,0.537504,0.477789,0.289025,0.364378,0.291511,0.215509,0.288648,0.191661,0.243018,0.226356,0.277364,0.370236,0.228034,0.341002,0.202861,0.189606,0.270811,0.2…
2kg1:A	RNCMPT00160	HNRNPH2	Homo sapiens	211-312	0.81	GGGAG	GGGAU	0.931964	0.796346	0.935173	0.759277	0.885	GDSEFTVQSTTGHCVHMRGLPYKATENDIYNFFSPLNPVRVHIEIGPDGRVTGEADVEFATHEEAVAAMSKDRANMQHRYIELFLNSTTGASNGAYSSQVM	40.65,38.44,34.65,33.45,30.28,27.92,24.29,23.43,19.35,19.37,20.7,17.09,14.25,10.45,6.34,4.95,5.46,3.05,2.73,2.43,3.23,2.96,5.5,7.41,9.57,11.68,13.28,11.97,9.95,14.09,14.88,8.18,7.57,13.1,16.55,14.87,17.21,18.5,17.42,13.1,14.21,11.0,9.45,7.9,5.76,9.87,11.3,7.85,4.5,3.26,3.47,5.63,4.87,1.94,6.74,10.16,9.62,13.05,10.69,17.35,16.29,13.87,16.26,13.79,10.91,12.42,13.18,9.05,5.54,8.72,5.49,2.7,2.98,5.77…	28.947,22.565,35.612,32.623,29.644,16.851,24.791,18.154,24.108,23.199,31.101,35.66,43.21,30.306,59.982,52.038,108.829,122.681,121.396,115.771,132.648,95.929,25.057,57.692,44.583,40.638,20.919,41.742,51.771,34.463,28.149,49.058,48.872,37.105,33.932,41.606,33.86,39.423,13.542,34.775,35.076,33.392,28.256,36.505,29.224,33.963,30.194,50.224,57.016,79.399,43.757,72.042,75.415,74.873,56.446,53.309,64.58…	0.132578,0.132578,0.132578,0.132578,0.132578,0.132578,0.132578,0.132578,0.160843,0.180795,0.206678,0.2179,0.316448,0.35546,0.492059,0.532394,0.582487,0.633248,0.665088,0.58617,0.632913,0.577928,0.388937,0.450458,0.406529,0.368626,0.328706,0.452555,0.503519,0.355122,0.391423,0.586269,0.544624,0.346146,0.414322,0.335729,0.270255,0.334455,0.249453,0.266648,0.342662,0.24647,0.331555,0.243828,0.24404,…
2km8:C	RNCMPT00031	HRP1	Saccharomyces cerevisiae	15-181	1	UAUAUA	UAUGUA	0.851984	0.615262	0.718849	0.545136	0.002	KESCKMFIGGLNWDTTEDNLREYFGKYGTVTDLKIMKDPATGRSRGFGFLSFEKPSSVDEVVKTQHILDGKVIDPKRAIPRDEQDKTGKIFVGGIGPDVRPKEFEEFFSQWGTIIDAQLMLDKDTGQSRGFGFVTYDSADAVDRVCQNKFIDFKDRKIEIKRAEPR	11.91,10.83,10.7,9.56,5.27,5.21,2.75,4.98,2.95,2.28,2.3,3.13,2.77,6.16,7.58,11.13,11.14,15.2,12.35,10.34,15.2,17.83,14.08,11.25,17.99,18.94,16.02,19.44,16.99,14.31,14.36,9.92,9.14,4.47,6.93,2.78,6.05,9.07,10.74,13.48,9.81,10.17,6.52,3.5,2.77,2.12,3.1,6.28,3.11,7.93,9.85,11.31,14.35,15.56,13.78,14.99,13.7,9.56,12.79,14.62,11.52,9.22,12.88,12.93,12.82,11.45,10.75,10.16,6.33,8.43,3.32,5.99,6.48,4.9,…	46.865,41.135,46.003,59.16,144.223,116.424,274.127,204.946,345.32,293.815,324.539,147.242,260.713,152.485,150.574,111.424,108.365,55.253,34.694,67.373,52.41,47.432,92.137,141.678,63.702,132.252,148.076,145.754,22.598,93.539,66.671,59.367,53.517,69.87,80.116,86.869,81.159,105.577,56.467,98.55,203.328,326.272,364.078,401.534,539.921,559.961,422.648,340.646,345.219,232.578,120.668,110.563,61.742,33.…	0.05153,0.148471,0.05153,0.288627,0.455675,0.454589,0.566284,0.551818,0.522246,0.533931,0.515676,0.425512,0.420375,0.3852,0.445628,0.4179,0.349979,0.372354,0.287359,0.448517,0.374149,0.35121,0.458828,0.524686,0.401876,0.438913,0.504119,0.521789,0.369015,0.448994,0.301276,0.363737,0.384122,0.309338,0.457411,0.429962,0.364132,0.471486,0.365333,0.271866,0.44056,0.415946,0.417958,0.538691,0.589576,0.…
2leb:A	RNCMPT00072	SRSF2	Homo sapiens	0-100	1	UGGAGU	AGGAGA	0.642615	0.630593	0.436333	0.414955	0	MSYGRPPPDVEGMTSLKVDNLTYRTSPDTLRRVFEKYGRVGDVYIPRDRYTKESRGFAFVRFHDKRDAEDAMDAMDGAVLDGRELRVQMARYGRPPDSHH	2.98,3.42,2.9,1.67,2.41,3.43,7.01,6.44,9.79,5.74,9.29,10.93,5.69,7.9,4.92,6.52,2.84,5.77,3.24,2.41,4.11,6.3,6.45,8.97,9.35,11.78,8.69,10.91,13.19,10.72,7.9,12.94,15.04,12.26,12.1,16.16,16.41,15.06,11.01,7.91,5.81,1.79,3.02,2.38,4.92,2.56,4.51,3.3,2.64,2.64,6.32,5.82,7.37,3.71,6.47,2.7,3.03,4.81,3.12,6.98,2.6,8.03,7.32,12.08,12.88,16.24,14.97,11.75,13.42,15.46,13.53,10.52,14.42,16.01,11.74,10.05,1…	11.034,13.98,18.608,32.513,41.162,25.237,36.222,41.08,27.718,23.786,35.224,43.067,59.693,38.354,95.746,109.085,123.471,116.427,119.881,135.12,106.522,64.833,70.121,67.622,52.344,33.046,34.481,36.671,20.027,58.363,63.39,62.591,35.417,110.158,48.929,82.886,86.413,116.555,44.988,99.584,106.57,170.783,121.813,192.422,177.528,195.953,129.704,129.435,70.784,60.045,79.477,36.913,93.457,127.725,249.324,3…	0.083778,0.083778,0.083778,0.083778,0.083778,0.135545,0.12516,0.128545,0.122642,0.083778,0.116091,0.138073,0.134271,0.204279,0.296663,0.397615,0.388709,0.520357,0.38078,0.470268,0.461234,0.333886,0.311312,0.286807,0.330687,0.298402,0.29542,0.306596,0.295246,0.419998,0.33399,0.305332,0.286081,0.532683,0.355631,0.344193,0.467059,0.495452,0.306258,0.459034,0.252831,0.313326,0.369406,0.251361,0.40243…
2m8d:B	RNCMPT00163	SRSF1	Homo sapiens	106-195	1	GGAGGAG	NAAGGAC	0.482759	0.450523	0.42069	0.391498	0.19	APRGRYGPPSRRSENRVVVSGLPPSGSWQDLKDHMREAGDVCYADVYRDGTGVVEFVRKEDMTYAVRKLDNTKFRSHEGETAYIRVKVD	3.83,3.44,2.81,3.05,3.22,3.01,3.76,4.73,3.2,2.97,3.05,6.24,7.81,11.46,12.22,7.11,10.75,10.72,10.13,11.42,12.16,9.54,9.25,6.88,4.92,4.82,2.93,2.65,2.94,1.86,5.76,3.24,1.8,6.72,8.95,7.78,11.11,13.36,10.69,8.85,6.88,5.15,3.2,1.77,1.94,3.96,2.15,2.76,3.72,6.76,5.61,8.19,6.25,7.81,8.23,10.46,11.8,14.64,16.53,18.3,15.49,14.48,17.58,17.85,15.22,17.83,20.57,18.96,15.17,18.43,19.05,15.72,13.85,7.04,6.72,4…	14.902,16.738,25.057,158.768,157.441,180.039,109.799,86.101,54.239,21.625,53.505,69.809,62.685,44.264,103.05,102.96,82.077,64.288,157.702,64.936,133.57,173.78,212.444,55.191,179.919,222.471,257.819,273.864,319.372,437.875,297.038,375.096,325.692,287.09,236.924,299.395,113.965,249.567,219.137,168.073,145.548,121.069,126.962,91.027,92.36,102.91,34.143,116.493,122.946,118.231,83.449,165.117,95.137,1…	0.171886,0.171886,0.171886,0.191583,0.219388,0.202599,0.249461,0.271797,0.269267,0.234395,0.287611,0.294743,0.302236,0.298246,0.355736,0.429302,0.441278,0.33843,0.534469,0.404749,0.503736,0.535615,0.50026,0.358985,0.411711,0.437264,0.492845,0.669991,0.65569,0.653648,0.676505,0.691399,0.701789,0.576793,0.549497,0.60437,0.434184,0.473023,0.55085,0.468835,0.578196,0.445245,0.557852,0.482762,0.456086…
2mgz:A	RNCMPT00180	asd-1	Caenorhabditis elegans	15-107	1	UGCAUGG	UGCAUGA	0.842912	0.779788	0.608101	0.464353	0	DGPRRLHVSNIPFKYREPDLTAMFEKVGPVVDVEIIFNERGSKGFGFVTMQNPDDADRARAEFNGTTIEGRRVEVNLATQRVHNKKAKPLMS	13.1,10.94,7.77,9.37,2.84,5.82,3.21,5.11,3.39,3.25,1.89,3.12,2.68,3.79,6.92,9.15,5.28,10.71,11.8,10.44,11.71,15.48,11.91,11.31,17.53,19.23,16.55,17.9,15.61,12.84,11.82,7.07,5.89,3.46,3.0,2.93,2.97,1.93,2.9,2.86,3.46,2.63,2.85,2.45,3.23,5.89,2.91,7.21,6.66,10.83,14.15,14.86,12.97,15.02,15.11,11.67,10.72,14.31,12.91,8.68,12.49,14.4,11.65,8.08,11.67,11.58,12.02,11.9,8.29,7.49,2.86,7.15,8.82,6.44,5.9…	33.803,42.895,112.361,172.848,292.947,327.775,538.268,489.784,660.25,624.696,584.733,522.938,495.068,344.3,263.042,333.612,220.39,148.096,221.106,227.947,170.186,59.306,151.142,126.404,92.019,72.225,97.24,136.838,66.5,172.2,130.439,174.463,167.477,197.867,206.469,139.943,257.608,305.675,268.398,361.454,423.36,442.578,411.77,372.803,392.575,351.884,264.149,168.7,233.862,134.554,87.243,76.572,89.38…	0.098992,0.098992,0.201855,0.241939,0.339094,0.434493,0.442665,0.545865,0.418678,0.528577,0.499202,0.422059,0.378596,0.317656,0.307307,0.316611,0.334263,0.284808,0.343691,0.434423,0.330981,0.308348,0.32227,0.527998,0.36532,0.358367,0.442706,0.512217,0.305092,0.468777,0.274208,0.292565,0.375502,0.259112,0.417752,0.324911,0.259396,0.364131,0.290908,0.307768,0.405156,0.447739,0.537509,0.603385,0.597…
2mgz:B	RNCMPT00416	sup-12	Caenorhabditis elegans	0-103	0.99	GUGUG	UGUGUG	0.80852	0.70541	0.668423	0.55084	0.001	GSTNAEPVVGSRDTMFTKIFVGGLPYHTSDKTLHEYFEQFGDIEEAVVITDRNTQKSRGYGFVTMKDRASAERACKDPNPIIDGRKANVNLAYLGAKPRTNV	18.59,19.84,19.5,17.99,15.48,14.56,11.5,15.7,12.56,12.79,9.32,11.46,11.54,7.97,5.76,10.25,8.2,2.78,5.61,3.03,4.88,3.21,3.1,1.94,2.64,2.52,5.37,6.09,9.15,7.42,10.58,10.5,8.58,12.21,15.21,13.44,11.15,16.04,17.02,14.62,16.61,14.11,10.79,8.25,4.28,6.48,2.78,5.58,2.5,4.25,1.82,2.84,5.4,5.46,7.14,3.78,4.75,2.4,2.48,2.37,6.04,2.91,6.16,5.44,9.81,12.89,14.54,14.41,16.25,14.24,11.47,13.1,14.36,11.7,8.36,1…	29.552,39.629,92.653,140.626,142.262,95.95,236.184,238.031,194.911,259.503,272.031,292.981,269.151,192.943,220.963,173.007,119.858,121.894,81.918,96.627,36.202,59.448,60.177,51.322,21.546,61.49,83.817,80.501,28.792,90.662,126.712,99.276,206.598,99.62,344.299,270.809,314.284,225.119,292.616,97.532,176.797,115.539,63.374,133.489,108.604,174.735,211.965,249.023,221.912,297.969,242.71,191.275,153.499…	0.106065,0.101377,0.176152,0.133417,0.168226,0.191629,0.295845,0.464413,0.476717,0.592162,0.597797,0.529538,0.529437,0.542982,0.439351,0.422289,0.347287,0.426776,0.355668,0.338366,0.331785,0.279879,0.443887,0.327594,0.331671,0.350638,0.564832,0.382274,0.368063,0.520691,0.509593,0.362091,0.4972,0.329203,0.365614,0.417042,0.279118,0.467254,0.436066,0.308954,0.517898,0.415717,0.294553,0.502921,0.432…
2mkk:A	RNCMPT00434	CPEB1	Homo sapiens	0-194	0.99	UUUUUA	UUUUA	0.847222	0.587549	0.853781	0.537566	0.812	TWSGQLPPRNYKNPIYSCKVFLGGVPWDITEAGLVNTFRVFGSLSVEWPGKDGKHPRCPPKGYVYLVFELEKSVRSLLQACSHDPLSPDGLSEYYFVLADSNFVRSPSQRLDPSRTVFVGALHGMLNAEALAAILNDLFGGVVYAGIDTDKHKYPIGSGRVTFNNQRSYLKAVSAAFVEIKTTKFTKKVQIDPY	19.22,17.93,17.55,18.16,19.69,15.59,18.02,20.62,17.67,16.41,13.33,17.67,19.43,16.79,14.53,10.95,10.16,8.8,3.65,4.7,2.94,6.24,4.6,2.05,3.85,2.71,4.25,8.0,8.78,11.14,9.03,13.24,13.08,8.51,13.1,15.68,14.42,11.32,16.58,17.15,20.83,18.17,14.94,12.18,8.76,7.66,1.9,4.79,2.75,5.38,5.37,4.34,6.65,8.59,9.77,10.04,10.84,11.57,8.47,6.73,2.53,3.14,2.5,5.69,2.66,5.05,6.98,9.94,13.44,14.92,15.63,17.54,15.6,12.0…	15.509,60.071,84.625,122.75,55.557,144.677,122.027,72.201,77.101,63.679,68.654,52.606,57.494,69.838,38.966,92.145,139.511,65.427,181.874,228.529,281.628,138.461,368.891,403.892,252.792,329.304,359.986,269.816,130.433,148.222,109.089,41.497,40.13,48.388,18.288,31.783,33.939,47.924,33.191,27.731,44.74,47.163,32.144,48.152,59.759,96.098,95.058,140.933,132.276,86.935,105.43,77.073,38.942,42.905,41.31…	0.176043,0.422755,0.256458,0.319742,0.243313,0.300054,0.307919,0.230842,0.252497,0.188959,0.201943,0.172286,0.245204,0.313853,0.307825,0.577192,0.627639,0.55522,0.730229,0.680222,0.741415,0.641519,0.718555,0.70285,0.587728,0.677242,0.544618,0.582274,0.481678,0.475771,0.465522,0.32654,0.303336,0.431777,0.282653,0.296483,0.342832,0.532608,0.424275,0.407616,0.593404,0.534787,0.380859,0.447678,0.3930…
2mqo:A	RNCMPT00027	HNRNPL	Homo sapiens	5-108	1	ACACAC	CACAC	0.680513	0.440399	0.592821	0.306269	0.005	GENYDDPHKTPASPVVHIRGLIDGVVEADLVEALQEFGPISYVVVMPKKRQALVEFEDVLGACNAVNYAADNQIYIAGHPAFVNYSTSQKISRPGDSDDSRSV	20.71,16.99,15.69,12.82,9.22,6.02,2.31,2.12,3.78,3.28,6.56,8.68,7.34,10.14,6.15,6.06,3.36,6.03,2.77,5.21,7.72,10.73,13.1,14.64,11.18,11.59,8.04,13.33,14.43,8.94,13.57,16.38,14.87,12.47,17.38,15.49,12.64,18.06,16.27,12.94,11.09,4.84,7.31,3.47,3.82,2.94,6.54,2.78,2.75,6.93,2.47,5.64,3.47,7.59,7.42,12.18,14.93,14.68,12.71,15.48,13.88,10.75,12.21,12.15,9.08,7.49,9.42,8.26,4.71,5.81,7.47,7.16,5.53,8.4…	5.138,19.606,25.081,28.187,31.033,27.602,40.445,35.889,90.968,65.775,141.359,136.683,173.682,101.717,124.741,66.198,70.518,34.141,30.04,25.536,47.427,48.775,60.104,67.419,93.67,91.322,59.907,88.419,64.278,78.833,40.054,52.109,68.919,71.519,32.03,67.705,48.192,61.354,59.655,41.337,54.192,78.327,79.679,37.039,103.204,127.26,141.814,140.064,213.165,142.788,149.124,106.16,74.95,38.044,29.622,21.086,2…	0.202349,0.294433,0.283524,0.320236,0.318095,0.325798,0.366342,0.474392,0.609366,0.524895,0.682794,0.624504,0.631389,0.593807,0.600713,0.494326,0.506577,0.404759,0.393579,0.351053,0.398789,0.380957,0.539491,0.408289,0.570531,0.553754,0.431181,0.493449,0.435092,0.491912,0.478753,0.423577,0.607188,0.591281,0.382758,0.610632,0.438256,0.502653,0.507012,0.385869,0.478151,0.478428,0.467026,0.45804,0.53…
2mqp:A	RNCMPT00178	HNRNPLL	Homo sapiens	92-205	0.68	ACACAC	ACACAC	0.666046	0.365011	0.604617	0.358854	0.256	QKISRPGDSDDSRSVNSVLLFTILNPIYSITTDVLYTICNPCGPVQRIVIFRKNGVQAMVEFDSVQSAQRAKASLNGADIYSGCCTLKIEYAKPTRLNVFKNDQDTWDYTNPN	16.86,14.9,18.01,18.8,16.84,17.64,15.6,13.01,12.14,7.36,11.27,12.74,8.87,7.17,9.29,6.31,5.58,3.21,4.94,3.38,5.79,3.36,3.26,3.59,5.41,4.62,8.65,9.58,11.48,8.46,10.4,7.83,12.36,13.54,9.33,11.3,13.87,13.27,9.94,13.16,15.86,14.29,13.0,10.95,8.16,7.55,4.44,4.96,2.83,2.74,2.85,5.35,2.68,2.8,3.29,2.5,2.61,6.14,3.01,3.32,2.03,6.35,9.13,10.39,11.48,13.64,12.59,9.99,13.26,15.2,11.97,9.2,13.32,15.63,12.86,1…	65.345,58.022,70.986,44.852,64.052,67.772,41.262,47.297,30.75,32.22,25.675,26.297,22.941,18.327,36.536,59.286,40.183,61.576,78.939,71.404,55.345,57.153,54.283,40.669,73.72,85.307,49.352,100.89,121.43,102.435,89.069,80.633,94.069,80.741,74.39,79.476,66.366,61.711,74.406,66.053,58.554,30.483,69.91,35.805,94.128,79.998,131.365,109.194,114.876,103.718,101.443,71.487,64.161,80.556,77.743,53.87,87.103,…	0.101938,0.101938,0.101938,0.101938,0.101938,0.101938,0.10647,0.111628,0.101938,0.103761,0.129678,0.122316,0.151755,0.195467,0.279782,0.425774,0.410175,0.518757,0.542807,0.455907,0.422435,0.432149,0.485873,0.312174,0.450002,0.358384,0.29734,0.482659,0.417143,0.519586,0.517184,0.445444,0.522704,0.480466,0.517802,0.503466,0.433723,0.520725,0.520155,0.452768,0.415626,0.498709,0.550354,0.376926,0.591…
2mqq:A	RNCMPT00027	HNRNPL	Homo sapiens	215-420	0.98	CACACA	ACACA	0.626886	0.418587	0.578129	0.344312	0.172	YGPHADSPVLMVYGLDQSKMNCDRVFNVFCLYGNVEKVKFMKSKPGAAMVEMADGYAVDRAITHLNNNFMFGQKMNVCVSKQPAIMPGQSYGLEDGSCSNRFSTPEQAAKNRIQHPSNVLHFFNAPLEVTEENFFEICDELGVKRPTSVKVFSGKSERSSSGLLEWDSKSDALETLGFLNHYQMKNPNGPYPYTLKLCFSTAQHA	18.57,19.52,16.41,12.87,9.98,8.88,7.35,9.44,5.7,6.03,3.25,5.31,2.59,4.72,7.37,9.04,10.0,14.88,15.73,11.96,12.95,10.97,9.87,11.76,12.13,9.3,6.96,7.76,8.9,5.24,4.03,6.76,7.29,7.55,8.54,11.39,6.96,6.87,2.87,4.65,2.91,2.8,3.43,2.77,5.11,5.7,4.03,6.5,3.52,7.91,6.25,11.04,13.15,12.48,15.15,13.25,11.57,9.67,13.23,10.6,13.18,8.75,14.36,11.07,10.64,8.24,4.1,9.27,10.21,12.49,14.72,12.9,9.94,5.73,6.97,2.43,…	5.138,17.185,19.478,81.541,77.507,64.311,101.225,101.256,70.051,68.256,78.668,58.931,51.932,36.411,47.93,55.069,61.5,65.237,54.706,95.274,82.262,147.719,150.931,143.294,174.95,243.656,174.149,181.749,177.383,189.687,87.431,160.32,127.49,167.822,168.934,161.35,141.754,172.149,120.111,121.191,120.265,128.758,120.318,99.214,107.384,149.852,129.757,139.188,110.687,156.032,79.092,118.664,118.785,125.9…	0.181445,0.261567,0.357861,0.406203,0.58203,0.488776,0.643286,0.561485,0.595286,0.544505,0.482776,0.439631,0.359747,0.336883,0.407149,0.44435,0.575738,0.582894,0.595022,0.627065,0.616566,0.72979,0.7481,0.631919,0.662444,0.771699,0.611748,0.75716,0.69122,0.687485,0.644579,0.477903,0.649594,0.661078,0.656832,0.702174,0.659249,0.55671,0.587494,0.542655,0.476934,0.580771,0.568518,0.617302,0.691001,0.…
2mxy:A	RNCMPT00025	HNRNPC	Homo sapiens	1-103	1	AUUUUU	AUUUUU	0.586279	0.541808	0.483576	0.432152	0.002	ASNVTNKTDPRSMNSRVFIGNLNTLVVKKSDVEAIFSKYGKIVGCSVHKGFAFVQYVNERNARAAVAGEDGRMIAGQVLDINLAAEPKVNRGKAGVKRSAAE	9.5,6.79,2.84,2.94,1.98,2.83,4.45,6.31,8.74,10.94,10.21,6.54,4.08,7.89,8.6,2.34,6.35,2.75,5.24,3.26,2.87,3.75,5.18,4.01,2.84,5.94,5.98,4.81,3.97,6.35,8.2,7.85,8.03,11.97,12.34,11.44,15.78,18.31,16.97,15.88,13.72,11.44,9.07,7.83,5.82,4.01,2.49,2.49,3.0,2.6,2.68,5.87,3.08,6.43,5.48,9.37,12.51,12.67,12.08,14.92,14.05,10.6,10.03,14.62,12.66,8.87,12.84,14.35,10.63,6.87,9.12,10.64,9.26,7.91,7.48,7.14,3…	89.476,147.993,196.766,205.349,214.066,248.912,174.491,110.103,180.121,163.92,117.721,178.181,157.408,279.227,277.181,260.835,314.54,428.684,317.585,443.683,376.27,433.522,267.473,335.928,152.637,192.001,215.096,209.086,221.834,166.646,288.569,234.695,287.241,180.239,248.543,290.638,205.092,210.324,185.525,201.784,130.714,178.636,92.603,232.781,236.114,262.293,290.089,413.42,371.617,379.697,330.6…	0.154839,0.358752,0.395181,0.271025,0.408611,0.445392,0.384712,0.401753,0.453272,0.43306,0.320119,0.352702,0.365577,0.405241,0.493458,0.593607,0.594901,0.693028,0.638601,0.672416,0.611341,0.586262,0.478061,0.443618,0.299977,0.289982,0.380466,0.360011,0.479194,0.3598,0.50553,0.462406,0.498218,0.387943,0.443501,0.589192,0.482108,0.490951,0.604974,0.577038,0.443217,0.502409,0.372134,0.412337,0.40155…
2n82:B	RNCMPT00818	RBFOX2	Homo sapiens	7-109	0.91	GGCAUG	UGCAUG	0.661411	0.716342	0.465905	0.48216	0	SHMNTENKSQPKRLHVSNIPFRFRDPDLRQMFGQFGKILDVEIIFNERGSKGFGFVTFENSADADRAREKLHGTVVEGRKIEVNNATARVMTNKKTVNPYTN	16.2,12.82,10.57,15.12,14.85,17.3,15.19,9.02,11.18,11.23,11.24,9.3,2.79,6.28,3.1,4.66,3.07,2.56,1.79,3.1,2.51,4.42,6.46,5.75,5.77,6.05,9.6,8.97,6.71,12.93,10.56,10.98,16.26,17.84,17.01,16.02,13.21,9.88,6.77,5.71,7.27,3.35,4.42,2.54,3.08,2.0,2.23,2.28,3.15,2.14,2.85,2.29,2.49,5.39,2.83,7.12,8.15,11.66,15.0,15.15,13.76,15.92,15.39,12.08,10.47,14.55,12.77,6.66,12.25,14.29,12.16,8.55,12.27,9.89,10.39…	21.29,29.955,34.256,33.897,23.651,32.04,31.096,39.228,33.803,42.895,112.361,172.848,292.947,327.775,538.268,489.784,660.25,624.696,584.733,522.938,495.068,344.3,263.042,333.612,220.39,148.096,221.106,227.947,170.186,59.306,151.142,126.404,92.019,72.225,97.24,136.838,66.5,172.2,130.439,174.463,167.477,197.867,206.469,139.943,257.608,305.675,268.398,361.454,423.36,442.578,411.77,372.803,392.575,351…	0.077882,0.077882,0.077882,0.077882,0.126993,0.129151,0.120197,0.130399,0.125185,0.160501,0.221849,0.259525,0.400585,0.468841,0.49953,0.595279,0.442329,0.550446,0.50523,0.427481,0.386837,0.351776,0.328962,0.347575,0.357184,0.317771,0.381953,0.479518,0.393366,0.359585,0.36394,0.560489,0.392034,0.400218,0.522703,0.536476,0.361425,0.482423,0.285286,0.346439,0.409916,0.287463,0.445884,0.360143,0.2935…
2rqc:A	RNCMPT00003	aret	Drosophila melanogaster	204-307	0.7	UGUGUG	UGUGUG	0.68599	0.51753	0.646025	0.475941	0.221	LTQQSIGAAGSQKEGPEGANLFIYHLPQEFGDQDLLQMFMPFGNVVSAKVFIDKQTNLSKCFGFVSYDNPVSAQAAIQSMNGFQIGMKRLKVQLKRSKNDSK	18.75,16.35,15.58,10.26,11.9,11.5,8.98,5.01,6.99,5.74,4.28,2.81,3.45,3.53,3.96,7.21,9.36,9.15,6.17,3.58,4.54,3.22,6.57,3.23,4.04,7.6,7.94,2.69,8.92,8.3,8.0,4.51,9.24,11.06,6.69,7.9,10.96,12.2,9.26,11.35,14.08,13.19,11.64,9.76,5.78,5.63,2.09,2.97,2.93,3.59,3.05,1.8,3.98,2.9,5.94,6.23,2.52,6.03,4.03,3.21,4.5,2.81,6.06,2.94,3.37,1.98,5.98,9.12,10.74,11.8,13.77,11.84,9.34,12.25,14.59,11.5,9.95,14.51,…	8.807,4.696,3.753,5.882,7.535,4.983,8.441,9.845,18.631,26.72,22.529,20.056,25.394,18.313,9.261,6.599,3.902,8.685,4.803,-1.39,6.022,4.272,-0.4,4.848,1.434,-0.501,-0.265,9.319,-3.178,7.373,10.055,14.524,12.529,30.472,20.4,30.305,23.605,24.21,16.928,23.138,17.266,8.418,19.6,12.492,14.154,16.11,22.918,21.095,11.269,10.818,41.032,32.663,23.676,32.783,33.759,22.344,5.293,9.847,13.524,22.833,10.574,16.5…	0.18183,0.246488,0.296689,0.285035,0.397547,0.427406,0.518498,0.557584,0.615579,0.596727,0.535453,0.550993,0.540882,0.496293,0.383916,0.406076,0.379615,0.34699,0.449191,0.282265,0.320647,0.483012,0.303182,0.372269,0.373013,0.556374,0.357684,0.411451,0.545928,0.536901,0.349231,0.501019,0.397318,0.446143,0.439096,0.465651,0.483371,0.386874,0.35135,0.443995,0.331984,0.260544,0.414515,0.393702,0.3240…
2rs2:A	RNCMPT00041	MSI1	Homo sapiens	18-101	1	UAGU	UAGU	0.703779	0.555637	0.546559	0.479195	0.001	CKMFIGGLSWQTTQEGLREYFGQFGEVKECLVMRDPLTKRSRGFGFVTFMDQAGVDKVLAQSRHELDSKTIDPKVAFPRRAQP	7.07,3.0,6.05,3.05,5.45,3.61,3.36,2.39,3.25,2.96,5.39,6.55,10.0,7.61,13.15,13.19,9.74,13.71,16.52,13.15,11.7,17.23,17.2,15.9,16.88,15.12,12.89,10.86,5.23,7.34,2.74,7.08,2.84,8.39,10.28,11.62,14.94,10.93,9.56,6.63,4.79,2.51,3.14,2.58,6.11,3.18,6.95,6.55,10.45,13.6,14.2,12.0,16.41,14.09,10.16,13.48,14.9,11.18,8.75,14.14,12.45,10.5,9.48,8.81,9.63,7.86,6.34,8.24,3.45,4.02,5.88,1.84,6.34,3.01,2.14,3.5…	20.958,91.76,83.608,188.204,211.667,211.248,182.595,189.701,128.64,70.067,43.07,50.174,35.847,14.484,33.26,34.816,71.665,58.645,59.628,112.808,125.789,74.289,61.917,95.101,78.804,53.496,45.818,33.642,44.952,39.58,23.947,51.056,44.533,54.119,62.649,75.659,17.796,84.355,78.199,86.526,83.795,158.119,143.972,188.824,143.273,144.145,102.641,96.426,43.666,8.914,22.391,11.471,14.38,21.211,63.155,45.282,…	0.146454,0.517638,0.429129,0.54907,0.525665,0.466349,0.477806,0.47343,0.37697,0.323267,0.303599,0.353232,0.334986,0.317419,0.334212,0.266138,0.410799,0.35755,0.331144,0.385284,0.520623,0.381501,0.38864,0.490657,0.491691,0.317118,0.432823,0.267929,0.306953,0.346553,0.244414,0.407515,0.368003,0.28863,0.450828,0.335408,0.245428,0.421796,0.380799,0.384708,0.494564,0.574813,0.586481,0.643294,0.578745,…
4bs2:A	RNCMPT00076	TARDBP	Homo sapiens	16-183	1	GAAUGA	GAAUGA	0.661863	0.424323	0.644678	0.477189	0.696	KTSDLIVLGLPWKTTEQDLKEYFSTFGEVLMVQVKKDLKTGHSKGFGFVRFTEYETQVKVMSQRHMIDGRWCDCKLPNSKQSQDEPLRSRKVFVGRCTEDMTEDELREFFSQYGDVMDVFIPKPFRAFAFVTFADDQIAQSLCGEDLIIKGISVHISNAEPKHNSNR	9.92,7.0,4.54,2.73,5.37,3.06,5.63,3.03,3.23,5.33,5.61,2.94,7.58,10.61,13.85,9.93,14.48,14.94,10.97,13.91,16.71,11.72,12.07,16.9,17.85,15.02,17.05,15.91,12.44,11.45,5.86,8.0,5.73,7.93,2.86,5.23,6.09,2.4,6.08,6.63,8.34,4.04,3.32,2.61,4.01,2.85,6.65,3.08,6.58,6.22,9.77,12.94,11.96,11.55,14.34,12.35,8.11,12.55,14.82,11.34,9.23,12.32,9.71,8.4,8.49,10.03,10.08,11.79,10.36,2.89,4.02,5.24,2.83,6.73,3.13,…	92.958,103.896,111.736,198.337,269.854,287.117,207.625,330.728,238.015,258.142,145.999,186.612,165.892,129.651,68.634,90.475,52.939,58.984,77.396,80.282,71.116,125.616,138.535,84.798,85.313,134.726,121.503,116.323,120.729,95.945,114.431,121.438,134.152,109.413,156.234,115.998,148.583,51.989,118.436,120.949,148.456,56.474,177.053,227.022,231.588,173.25,208.365,221.874,160.935,115.568,117.676,59.09…	0.192364,0.217048,0.257592,0.397908,0.455332,0.526509,0.571237,0.500969,0.563544,0.543878,0.47454,0.521388,0.418775,0.468971,0.441037,0.366258,0.414474,0.325578,0.482577,0.434872,0.409117,0.529954,0.596326,0.437293,0.432877,0.544253,0.540965,0.407624,0.480799,0.296542,0.324575,0.37958,0.301006,0.467079,0.434936,0.386598,0.449128,0.287779,0.26778,0.43075,0.425561,0.423655,0.563481,0.619636,0.66328…
4c4w:E	RNCMPT00071	SNRPA	Homo sapiens	5-101	1	UUGCACN	UUGCACA	0.449301	0.503384	0.587413	0.631615	0.003	TRPNHTIYINNLNEKIKKDELKKSLYAIFSQFGQILDILVSRSLKMRGQAFVIFKEVSSATNALRSMQGFPFYDKPMRIQYAKTDSDIIAKMKGTF	3.16,3.49,4.82,5.37,7.94,3.98,5.99,2.55,6.03,2.7,2.47,4.09,6.95,2.45,2.88,5.14,2.53,2.66,2.92,6.21,7.16,2.77,3.05,6.05,6.83,3.47,6.21,8.82,8.93,7.92,10.86,10.65,9.38,8.0,4.08,4.54,3.84,3.33,3.3,2.87,3.22,2.41,2.62,2.72,2.29,2.74,2.22,3.14,2.59,6.41,3.06,6.52,4.49,8.81,10.25,11.12,7.72,7.61,9.24,6.97,3.86,6.34,7.27,3.59,2.81,6.37,6.4,3.47,2.84,5.11,7.21,10.01,10.01,7.06,2.64,5.24,4.75,2.39,4.19,2.…	24.887,37.539,53.35,60.097,46.586,39.802,79.594,108.742,122.479,44.284,137.701,114.056,94.355,74.888,56.847,79.106,84.042,95.904,71.172,101.224,120.694,108.696,66.607,96.436,108.889,99.723,45.105,151.267,199.529,126.067,188.742,226.565,222.055,57.103,157.513,106.384,99.923,76.72,90.137,60.597,67.191,89.367,92.895,41.177,124.511,116.32,155.439,212.697,224.108,193.821,173.365,147.169,59.931,77.75,5…	0.106256,0.106256,0.546144,0.399588,0.372615,0.525365,0.507212,0.617786,0.568529,0.511934,0.629602,0.556998,0.464627,0.460941,0.451025,0.412629,0.37417,0.331662,0.350603,0.315882,0.430963,0.409144,0.298017,0.31582,0.431846,0.357595,0.269947,0.358058,0.497784,0.374559,0.371643,0.492446,0.490154,0.351194,0.474358,0.396475,0.383978,0.455934,0.319064,0.344729,0.285587,0.34067,0.329272,0.267521,0.4179…
4ed5:B	RNCMPT00014	exc-7	Caenorhabditis elegans	16-184	0.64	UUUAUUU	UUAAGUU	0.811458	0.630332	0.54401	0.376079	0	GRTNLIVNYLPQNMTQDELRSLFSSIGEVESAKLIRDKVAGHSLGYGFVNYVTAKDAERAINTLNGLRLQSKTIKVSYARPSSEVIKDANLYISGLPRTMTQKDVEDMFSRFGRIINSRVLVDQTTGLSRGVAFIRFDKRSEAEEAITSFNGHKPPGSSEPITVKFAA	8.16,9.08,8.69,2.75,5.77,3.43,6.39,2.94,3.28,5.65,6.46,2.59,7.74,9.36,11.62,7.82,13.03,13.74,8.21,10.43,14.69,12.63,12.38,14.83,17.43,17.01,15.97,14.54,10.43,8.14,6.29,5.82,2.64,5.86,3.28,3.4,5.23,3.15,7.46,7.53,8.1,3.35,3.42,2.52,4.0,3.22,6.13,3.18,6.51,7.03,9.97,12.94,13.96,14.35,16.5,15.1,12.02,14.82,16.33,13.29,10.86,13.81,13.12,9.43,6.86,6.73,6.91,7.0,6.66,7.35,4.42,2.62,2.54,4.7,2.54,7.2,4.…	26.705,41.831,81.451,168.177,224.035,273.877,285.323,324.135,301.911,228.895,236.815,171.546,81.682,152.177,91.22,79.686,62.115,76.858,39.136,40.676,49.622,61.547,63.539,29.687,65.956,54.089,74.848,55.637,80.297,104.577,113.056,94.544,128.077,120.412,65.127,96.774,103.038,86.365,35.59,73.716,107.856,55.643,117.537,129.835,208.627,217.715,206.643,196.399,180.763,98.194,67.086,14.121,29.958,30.26,2…	0.121317,0.135766,0.273815,0.396568,0.434088,0.481829,0.500834,0.450488,0.395794,0.437877,0.384929,0.294412,0.299136,0.344774,0.360274,0.374451,0.287837,0.287601,0.397315,0.289215,0.273121,0.325715,0.440428,0.312926,0.304961,0.377027,0.464041,0.291806,0.438926,0.276769,0.347078,0.349142,0.338401,0.393145,0.374717,0.334782,0.423791,0.277195,0.212474,0.350816,0.331513,0.27308,0.45306,0.407168,0.529…
4lmz:A	RNCMPT00004	CELF4	Homo sapiens	14-195	0.59	UGUU	UGUU	0.834203	0.48074	0.729855	0.36008	0.005	DPDAIKMFVGQIPRSWSEKELKELFEPYGAVYQINVLRDRSQNQSKGCCFVTFYTRKAALEAQNALHNIKTLPGMHHPIQMKPADSEKSNAVEDRKLFIGMVSKKCNENDIRVMFSPFGQIEECRILRGPDGLSRGCAFVTFSTRAMAQNAIKAMHQSQTMEGCSSPIVVKFA	27.75,31.62,28.09,26.81,23.83,24.38,25.11,23.74,26.9,27.85,28.89,32.28,35.49,31.86,38.43,37.37,38.3,35.11,39.97,39.6,34.92,37.89,40.46,36.33,32.93,38.35,39.19,35.75,36.74,35.42,35.34,32.79,31.83,33.34,29.65,31.26,25.62,29.82,31.33,32.42,32.38,35.48,39.06,33.45,32.89,27.23,30.48,27.36,27.92,24.22,29.11,29.25,30.79,31.97,30.27,22.72,30.07,31.6,28.24,27.17,31.1,31.44,24.42,29.16,32.86,31.84,25.4,26.…	81.526,29.445,107.041,114.43,96.642,174.617,172.341,177.625,156.848,205.795,138.433,100.081,110.509,105.137,53.28,76.695,62.744,84.969,60.238,63.025,75.166,63.863,47.031,43.97,74.184,66.399,45.997,79.914,100.709,50.518,97.625,71.413,135.427,106.327,145.898,123.039,135.593,101.257,112.098,68.497,47.945,90.597,96.028,44.788,100.347,106.96,81.657,109.494,105.927,125.98,79.297,105.127,85.727,74.24,33…	0.220608,0.114816,0.260658,0.236935,0.320446,0.464922,0.464096,0.534385,0.563226,0.504175,0.512154,0.509289,0.534279,0.427359,0.389599,0.396746,0.353415,0.4715,0.360341,0.39759,0.45611,0.405176,0.366845,0.42246,0.530906,0.392365,0.382744,0.448478,0.478333,0.300638,0.461888,0.299181,0.386023,0.39182,0.341047,0.470559,0.466772,0.503372,0.537195,0.510523,0.316588,0.412605,0.320533,0.316084,0.426062,…
4qqb:A	RNCMPT00119	Sxl	Drosophila melanogaster	16-184	1	UUUUUUU	UUUUUUU	0.792006	0.59916	0.545925	0.421251	0	SNTNLIVNYLPQDMTDRELYALFRAIGPINTCRIMRDYKTGYSFGYAFVDFTSEMDSQRAIKVLNGITVRNKRLKVSYARPGGESIKDTNLYVTNLPRTITDDQLDTIFGKYGSIVQKNILRDKLTGRPRGVAFVRYNKREEAQEAISALNNVIPEGGSQPLSVRLAE	11.7,8.11,8.73,2.9,6.1,3.86,5.89,3.08,3.18,4.21,4.97,3.14,6.75,6.13,3.72,2.46,2.92,5.5,7.13,2.62,3.65,5.86,6.52,3.18,3.13,5.67,6.37,6.65,6.4,5.4,4.23,2.78,2.42,4.31,3.08,2.84,4.16,2.9,3.04,3.51,3.32,2.72,2.87,2.99,3.6,3.22,6.6,3.17,6.08,6.77,9.8,9.67,12.33,13.8,12.66,9.44,11.56,14.72,8.66,11.95,10.05,12.89,10.46,9.25,6.5,6.49,7.09,7.63,7.17,7.31,4.74,2.61,2.56,4.52,2.57,7.1,4.28,4.44,3.2,2.44,4.1…	26.705,41.831,81.451,168.177,224.035,273.877,285.323,324.135,301.911,228.895,236.815,171.546,81.682,152.177,91.22,79.686,62.115,76.858,39.136,40.676,49.622,61.547,63.539,29.687,65.956,54.089,74.848,55.637,80.297,104.577,113.056,94.544,128.077,120.412,65.127,96.774,103.038,86.365,35.59,73.716,107.856,55.643,117.537,129.835,208.627,217.715,206.643,196.399,180.763,98.194,67.086,14.121,29.958,30.26,2…	0.144434,0.144434,0.295573,0.473184,0.462042,0.51283,0.519131,0.478763,0.466778,0.478366,0.4038,0.303837,0.320569,0.348919,0.377552,0.375832,0.300599,0.281328,0.403521,0.279787,0.265612,0.342121,0.421302,0.295515,0.290265,0.366275,0.427218,0.290848,0.422009,0.291048,0.354971,0.396449,0.371968,0.409256,0.378375,0.296405,0.411922,0.255408,0.216866,0.356233,0.38042,0.288711,0.50456,0.428458,0.578184…
5en1:A	RNCMPT00024	HNRNPA2B1	Homo sapiens	9-192	1	UAGGGA	AGGGA	0.690313	0.657019	0.577104	0.531352	0	RKKREKEQFRKLFIGGLSFETTEESLRNYYEQWGKLTDCVVMRDPASKRSRGFGFVTFSSMAEVDAAMAARPHSIDGRVVEPKRAVAREESGKPGAHVTVKKLFVGGIKEDTEEHHLRDYFEEYGKIDTIEIITDRQSGKKRGFGFVTFDDHDPVDKIVLQKYHTINGHNAEVRKALSRQEMQ	3.07,2.22,5.12,4.99,9.43,5.65,2.6,2.65,7.24,7.37,2.52,5.61,2.25,4.83,3.01,2.86,2.62,4.2,3.35,7.49,7.32,10.2,5.12,11.04,11.77,9.69,7.21,13.76,13.83,10.51,13.14,17.61,15.9,14.71,11.53,8.88,5.06,2.51,3.79,2.7,4.95,2.59,4.03,5.55,3.91,5.91,6.32,5.86,3.62,3.74,2.05,2.73,2.5,5.72,3.1,6.9,5.33,9.04,10.51,12.39,12.92,15.79,13.56,10.49,13.64,15.72,12.35,8.36,14.23,13.42,9.15,10.36,9.39,10.82,8.63,8.58,8.7…	9.902,9.091,16.402,23.48,50.575,34.771,88.013,101.188,116.099,63.993,97.664,83.081,57.587,59.214,47.65,40.632,47.84,43.246,34.881,33.846,40.462,80.682,108.656,63.354,110.774,167.201,116.276,88.494,62.558,93.597,27.698,92.812,105.707,105.356,95.616,105.703,81.582,55.559,35.024,50.179,22.71,36.234,33.951,33.137,37.786,51.513,56.705,38.751,113.315,103.552,117.735,115.608,119.231,74.781,53.615,48.119…	0.192414,0.15727,0.19078,0.261118,0.220949,0.330763,0.48147,0.471016,0.568103,0.531202,0.517812,0.525877,0.499407,0.432278,0.411923,0.385805,0.45991,0.41366,0.349216,0.393971,0.311388,0.450262,0.404875,0.357212,0.499106,0.515753,0.430882,0.462411,0.518558,0.519442,0.369063,0.442282,0.316261,0.396407,0.395792,0.348003,0.471566,0.447939,0.392127,0.479739,0.392489,0.296115,0.44683,0.444225,0.423024,…
5x3z:A	RNCMPT00041	MSI1	Homo sapiens	104-198	0.95	UAGU	UAGU	0.65077	0.633521	0.52161	0.493043	0.005	SHMKKIFVGGLSVNTTVEDVKHYFEQFGKVDDAMLMFDKTTNRHRGFGFVTFESEDIVEKVCEIHFHEINNKMVECKKAQPKEVMSPTGSARGR	8.13,7.76,4.98,7.88,2.86,6.12,3.24,5.58,3.71,3.29,4.63,5.31,3.33,6.66,7.72,9.94,10.96,14.15,12.35,11.94,13.33,17.52,13.46,11.5,18.11,17.22,15.38,17.99,16.07,13.99,10.55,8.9,8.76,3.17,5.88,2.68,4.94,5.83,8.58,6.79,3.0,6.28,3.38,2.95,2.55,3.16,2.73,6.99,3.28,8.09,8.01,10.97,14.49,14.46,13.2,15.31,13.13,8.97,11.66,13.64,11.33,7.39,11.64,11.23,6.32,3.73,8.66,10.78,11.25,11.6,12.27,5.35,5.64,5.36,1.84…	102.887,229.456,195.526,304.42,325.416,396.292,214.064,295.793,246.127,183.762,92.006,104.866,74.54,70.928,66.821,58.683,53.988,74.857,97.458,100.814,53.81,176.351,218.212,95.306,174.555,195.671,156.703,38.015,114.433,92.099,91.285,73.402,104.521,103.206,94.128,91.689,101.603,102.001,86.036,167.134,133.073,219.531,202.589,245.379,206.739,280.233,249.965,276.489,235.08,246.469,225.714,151.367,77.7…	0.082822,0.279902,0.360692,0.514137,0.464808,0.60332,0.577729,0.54879,0.531747,0.486177,0.374268,0.303966,0.314318,0.330015,0.329582,0.31946,0.335199,0.276577,0.401473,0.374307,0.331186,0.428634,0.532853,0.397509,0.415474,0.519762,0.511658,0.340713,0.44675,0.292501,0.308409,0.346444,0.263445,0.40082,0.395587,0.277531,0.443128,0.333772,0.234035,0.400239,0.376311,0.407382,0.460546,0.58029,0.593247,…
