## Supplemental Table 4 for "Reconstructing the sequence specificities of RNA-binding proteins across eukaryotes"

### Sheet: TableS4
		RBPs identified by pHMMs				Statistics for RBPZoo RRM and/or KH domain measured and reconstructed RBP motifs only				Statistics for all measured RBPs in CisBP-RNA
Species	Kingdom	Total RBPs	Total RRM-only RBPs	Total KH-only RBPs	Total RRM & KH RBPs	Measured (RRM and/or KH in RBPZoo)	Reconstructed by JPLE & AA SID (RRM and/or KH in RBPZoo)	Reconstructed by JPLE only (RRM and/or KH in RBPZoo)	Reconstructed by AA SID only (RRM and/or KH in RBPZoo)	Measured (all domains, all assays)	Reconstructed by JPLE & AA SID (all domains, all assays)	Reconstructed by JPLE only (all domains, all assays)	Reconstructed by AA SID only (all domains, all assays)
Acanthocheilonema viteae	Metazoa	207	113	22	0	0	9	32	2	0	9	32	6
Acremonium chrysogenum	Fungi	107	64	6	0	0	4	11	1	0	4	11	3
Acyrthosiphon pisum	Metazoa	498	176	31	1	0	28	38	3	0	29	37	11
Aedes aegypti	Metazoa	265	151	20	1	0	35	19	2	0	36	18	14
Aegilops tauschii	Plants	431	225	25	0	0	21	60	0	0	21	60	0
Agaricus bisporus	Fungi	197	73	8	0	0	3	11	0	0	3	11	2
Ailuropoda melanoleuca	Metazoa	383	206	30	3	0	119	20	1	0	123	16	63
Albugo laibachii	Protists	206	85	6	0	0	1	12	1	0	1	12	2
Alligator sinensis	Metazoa	338	192	31	1	0	77	43	1	0	84	36	43
Allomyces macrogynus	Fungi	268	157	16	0	0	0	11	2	0	0	11	4
Alternaria brassicicola	Fungi	109	64	8	0	0	3	6	0	0	3	6	1
Amanita muscaria	Fungi	177	81	7	0	0	3	11	0	0	3	11	2
Amborella trichopoda	Plants	345	170	30	1	0	40	28	1	0	40	28	2
Amphimedon queenslandica	Metazoa	616	148	12	0	0	11	24	2	0	11	24	6
Anas platyrhynchos	Metazoa	294	163	25	3	0	75	32	1	0	80	27	37
Ancylostoma caninum	Metazoa	289	147	31	0	0	14	38	1	0	14	38	7
Ancylostoma ceylanicum	Metazoa	193	101	19	0	0	10	31	1	0	10	31	6
Ancylostoma duodenale	Metazoa	261	127	27	0	0	14	33	1	0	14	33	7
Angiostrongylus cantonensis	Metazoa	130	69	18	0	0	13	16	0	0	13	16	2
Angiostrongylus costaricensis	Metazoa	135	86	16	0	0	16	22	0	0	16	22	3
Anisakis simplex	Metazoa	208	126	22	0	0	9	20	0	0	9	20	3
Anncaliia algerae	Fungi	59	29	1	0	0	0	1	0	0	0	1	0
Anolis carolinensis	Metazoa	418	184	30	3	0	96	18	5	0	100	14	44
Anopheles albimanus	Metazoa	203	119	17	1	0	26	22	2	0	26	22	10
Anopheles arabiensis	Metazoa	219	120	18	1	0	27	21	2	0	27	21	13
Anopheles atroparvus	Metazoa	204	121	17	1	0	29	18	2	0	29	18	13
Anopheles christyi	Metazoa	183	101	18	1	0	25	16	2	0	25	16	12
Anopheles coluzzii	Metazoa	191	114	15	1	0	23	22	2	0	24	21	12
Anopheles culicifacies	Metazoa	212	119	19	1	0	30	21	2	0	30	21	13
Anopheles darlingi	Metazoa	193	109	19	1	0	27	21	2	0	27	21	12
Anopheles dirus	Metazoa	212	121	18	1	0	30	17	2	0	30	17	12
Anopheles epiroticus	Metazoa	214	119	17	1	0	30	18	3	0	30	18	15
Anopheles farauti	Metazoa	209	119	19	1	0	27	23	2	0	27	23	12
Anopheles funestus	Metazoa	223	122	21	1	0	33	21	2	0	33	21	13
Anopheles gambiae	Metazoa	221	130	20	0	0	35	14	2	0	36	13	13
Anopheles maculatus	Metazoa	178	98	17	1	0	19	18	2	0	19	18	8
Anopheles melas	Metazoa	223	124	21	1	0	28	21	2	0	28	21	12
Anopheles merus	Metazoa	191	110	18	0	0	25	14	2	0	26	13	14
Anopheles minimus	Metazoa	216	118	20	1	0	31	21	2	0	31	21	14
Anopheles quadriannulatus	Metazoa	218	120	19	1	0	29	21	2	0	29	21	13
Anopheles sinensis	Metazoa	178	105	10	1	0	24	12	1	0	24	12	11
Anopheles stephensi	Metazoa	222	120	18	1	0	31	18	2	0	32	17	14
Apis mellifera	Metazoa	218	121	20	1	0	31	22	2	0	32	21	15
Aptenodytes forsteri	Metazoa	293	158	25	3	0	79	27	1	0	87	19	39
Aquilegia coerulea	Plants	405	195	25	2	0	49	36	0	0	49	36	2
Arabidopsis lyrata	Plants	543	288	28	0	0	60	51	1	0	60	51	3
Arabidopsis thaliana	Plants	469	246	28	0	5	54	42	1	5	54	42	4
Arthrobotrys oligospora	Fungi	119	70	9	0	0	4	9	0	0	4	9	1
Arthroderma benhamiae	Fungi	97	63	7	0	0	3	9	0	0	3	9	1
Arthroderma otae	Fungi	104	65	7	0	0	3	10	0	0	3	10	1
Ascaris lumbricoides	Metazoa	150	88	20	0	0	12	27	0	0	12	27	4
Ascaris suum	Metazoa	234	131	25	0	0	18	29	1	0	18	29	6
Ashbya gossypii	Fungi	89	52	6	0	0	1	7	0	0	1	7	4
Aspergillus carbonarius	Fungi	105	69	7	0	0	3	11	0	0	3	11	1
Aspergillus clavatus	Fungi	114	69	5	0	0	4	8	0	0	4	8	1
Aspergillus flavus	Fungi	108	64	6	0	0	2	9	0	0	2	9	1
Aspergillus fumigatus	Fungi	104	66	5	0	0	4	8	0	0	4	8	1
Aspergillus nidulans	Fungi	111	68	7	0	2	2	11	0	2	2	11	1
Aspergillus niger	Fungi	112	66	6	0	0	2	12	0	0	2	12	0
Aspergillus oryzae	Fungi	115	69	6	0	0	2	13	0	0	2	13	1
Aspergillus ruber	Fungi	119	71	7	0	0	4	8	0	0	4	8	1
Aspergillus terreus	Fungi	104	61	6	0	0	2	12	0	0	2	12	1
Astyanax mexicanus	Metazoa	439	241	41	1	0	116	45	2	0	126	35	57
Atta cephalotes	Metazoa	231	130	19	1	0	22	34	0	0	23	33	8
Aureobasidium melanogenum	Fungi	115	68	9	0	0	3	9	0	0	3	9	1
Aureobasidium pullulans	Fungi	114	70	8	0	0	3	9	0	0	3	9	1
Aureobasidium subglaciale	Fungi	114	69	8	0	0	3	9	0	0	3	9	1
Aureococcus anophagefferens	Protists	142	73	11	0	0	0	8	1	0	0	8	3
Babesia bovis	Protists	85	56	4	0	0	0	8	0	0	0	8	0
Batrachochytrium dendrobatidis	Fungi	124	75	7	0	1	2	12	0	1	2	12	1
Baudoinia compniacensis	Fungi	112	65	9	0	0	2	8	1	0	2	8	2
Beauveria bassiana	Fungi	112	64	7	0	0	5	9	1	0	5	9	3
Bigelowiella natans	Protists	375	141	19	0	0	1	9	0	0	1	9	1
Biomphalaria glabrata	Metazoa	154	79	15	0	0	9	24	1	0	9	24	8
Bipolaris maydis	Fungi	109	68	7	0	0	3	8	0	0	3	8	1
Bipolaris oryzae	Fungi	111	68	7	0	0	3	8	0	0	3	8	1
Bipolaris sorokiniana	Fungi	120	68	7	0	0	3	8	0	0	3	8	1
Bipolaris victoriae	Fungi	112	68	8	0	0	3	7	0	0	3	7	1
Bipolaris zeicola	Fungi	115	67	8	0	0	3	7	0	0	3	7	1
Blastomyces dermatitidis	Fungi	117	68	8	0	0	4	10	0	0	4	10	1
Blumeria graminis	Fungi	102	59	7	0	0	6	9	0	0	6	9	0
Boechera stricta	Plants	451	228	31	0	0	58	50	1	0	58	50	2
Bombyx mori	Metazoa	211	112	18	0	0	24	22	0	0	25	21	13
Bos grunniens	Metazoa	395	219	30	3	0	123	27	1	0	126	24	58
Bos taurus	Metazoa	385	215	31	3	0	122	19	3	0	127	14	64
Botryobasidium botryosum	Fungi	159	81	8	0	0	3	8	0	0	3	8	2
Botrytis cinerea	Fungi	120	71	7	0	0	4	13	0	0	4	13	1
Brachypodium distachyon	Plants	477	233	26	0	0	45	47	1	0	45	47	2
Branchiostoma floridae	Metazoa	1172	229	28	2	0	50	46	0	0	50	46	20
Brassica oleracea	Plants	946	450	43	0	0	89	94	1	0	89	94	5
Brassica rapa	Plants	733	387	35	0	0	79	94	1	0	79	94	6
Brettanomyces bruxellensis	Fungi	70	46	6	0	0	0	4	0	0	0	4	1
Brugia malayi	Metazoa	221	126	27	0	0	14	30	1	0	14	30	7
Brugia timori	Metazoa	174	103	18	0	0	3	22	1	0	3	22	4
Buceros rhinoceros	Metazoa	241	134	21	3	0	58	27	1	0	64	21	29
Bursaphelenchus xylophilus	Metazoa	197	100	23	0	0	8	25	2	0	9	24	5
Byssochlamys spectabilis	Fungi	105	63	7	0	0	3	11	0	0	3	11	0
Caenorhabditis brenneri	Metazoa	316	164	36	0	0	48	18	2	0	48	18	14
Caenorhabditis briggsae	Metazoa	266	124	28	0	6	32	12	2	7	32	12	7
Caenorhabditis elegans	Metazoa	232	110	28	0	27	15	8	1	36	15	8	4
Caenorhabditis japonica	Metazoa	474	130	30	0	0	33	20	0	0	33	20	7
Caenorhabditis remanei	Metazoa	396	160	49	0	0	37	25	2	0	37	25	10
Callithrix jacchus	Metazoa	499	295	37	3	0	175	41	2	0	180	36	84
Calypte anna	Metazoa	298	163	28	3	0	77	28	1	0	84	21	40
Camponotus floridanus	Metazoa	291	114	17	1	0	23	27	2	0	24	26	11
Candida albicans	Fungi	175	102	13	0	0	0	12	0	0	0	12	2
Candida dubliniensis	Fungi	96	57	7	0	0	0	6	0	0	0	6	1
Candida glabrata	Fungi	90	53	6	0	0	2	7	0	0	2	7	7
Candida guilliermondii	Fungi	79	47	5	0	0	0	6	0	0	0	6	1
Candida lusitaniae	Fungi	83	47	7	0	0	0	6	0	0	0	6	1
Candida maltosa	Fungi	85	53	7	0	0	0	7	0	0	0	7	1
Candida orthopsilosis	Fungi	86	52	6	0	0	0	8	0	0	0	8	1
Candida parapsilosis	Fungi	84	50	6	0	0	0	7	0	0	0	7	1
Candida tenuis	Fungi	77	51	7	0	0	0	6	0	0	0	6	1
Candida tropicalis	Fungi	86	50	6	0	0	0	8	0	0	0	8	1
Canis familiaris	Metazoa	411	229	32	3	0	131	29	2	0	135	25	67
Cannabis sativa	Plants	406	204	28	0	32	24	30	1	32	24	30	3
Capitella teleta	Metazoa	402	155	18	1	0	24	21	2	0	24	21	23
Capronia coronata	Fungi	108	62	7	0	0	4	7	0	0	4	7	1
Capronia epimyces	Fungi	108	65	7	0	0	4	7	0	0	4	7	1
Capronia semiimmersa	Fungi	114	66	7	0	0	4	9	0	0	4	9	1
Capsaspora owczarzaki	Protists	139	76	4	0	0	0	8	1	0	0	8	2
Capsella grandiflora	Plants	449	233	26	0	0	60	38	2	0	60	38	5
Capsella rubella	Plants	468	249	27	0	0	59	47	1	0	59	47	4
Carica papaya	Plants	363	163	26	0	0	39	41	0	0	39	41	1
Cavia porcellus	Metazoa	378	209	32	3	0	111	27	2	0	118	20	62
Ceriporiopsis subvermispora	Fungi	138	68	7	0	0	4	9	0	0	4	9	2
Chaetomium globosum	Fungi	152	65	6	0	0	5	11	1	0	5	11	3
Chaetomium thermophilum	Fungi	108	66	7	0	0	5	10	1	0	5	10	3
Chelonia mydas	Metazoa	299	170	23	2	0	68	46	1	0	71	43	31
Chlamydomonas reinhardtii	Plants	132	84	9	0	0	4	12	0	0	4	12	1
Chlorella NC64A	Protists	173	94	13	1	0	3	13	0	0	3	13	1
Chlorella vulgaris	Protists	143	84	9	0	0	3	13	0	0	3	13	2
Chlorocebus sabaeus	Metazoa	380	211	34	3	0	124	17	3	0	128	13	68
Choloepus hoffmanni	Metazoa	253	133	21	1	0	53	38	0	0	59	32	26
Chroomonas mesostigmatica	Protists	6	3	1	0	0	0	0	0	0	0	0	0
Cicer arietinum	Metazoa	490	228	39	0	0	58	46	1	0	58	46	3
Cimex lectularius	Metazoa	226	104	20	0	0	23	28	2	0	23	28	13
Ciona intestinalis	Metazoa	210	112	13	1	0	19	31	0	0	21	29	9
Ciona savignyi	Metazoa	163	95	15	1	0	19	23	0	0	22	20	5
Citrullus lanatus	Plants	337	173	23	1	0	46	43	0	0	46	43	1
Citrus clementina	Plants	393	193	25	0	0	53	39	0	0	53	39	2
Citrus sinensis	Plants	384	189	23	1	0	51	40	1	0	51	40	3
Cladophialophora bantiana	Fungi	112	68	7	0	0	4	7	0	0	4	7	1
Cladophialophora carrionii	Fungi	111	66	7	0	0	4	9	0	0	4	9	1
Cladophialophora immunda	Fungi	117	63	7	0	0	4	7	0	0	4	7	1
Cladophialophora psammophila	Fungi	114	68	7	0	0	3	9	1	0	3	9	2
Cladophialophora yegresii	Fungi	108	63	6	0	0	4	8	0	0	4	8	1
Claviceps purpurea	Fungi	115	61	7	0	0	1	14	0	0	1	14	2
Clavispora lusitaniae	Fungi	83	47	7	0	0	0	6	0	0	0	6	1
Clonorchis sinensis	Metazoa	216	113	20	1	0	14	31	0	0	14	31	3
Coccidioides immitis	Fungi	111	66	7	0	0	4	9	0	0	4	9	1
Coccidioides posadasii	Fungi	115	66	7	0	0	3	10	0	0	3	10	1
Coccomyxa subellipsoidea C169	Protists	146	81	9	0	0	3	14	0	0	3	14	1
Cochliobolus heterostrophus C5	Fungi	119	57	7	0	0	3	7	0	0	3	7	1
Colletotrichum fioriniae	Fungi	110	65	7	0	0	4	11	1	0	4	11	3
Colletotrichum gloeosporioides	Fungi	109	63	7	0	0	4	11	1	0	4	11	3
Colletotrichum graminicola	Fungi	110	65	8	0	0	4	10	1	0	4	10	3
Colletotrichum higginsianum	Fungi	116	66	9	0	0	3	15	0	0	3	15	2
Colletotrichum orbiculare	Fungi	109	63	8	0	0	3	10	0	0	3	10	2
Colletotrichum sublineola	Fungi	106	62	8	0	0	4	10	1	0	4	10	3
Coniosporium apollinis	Fungi	113	66	7	0	0	3	10	0	0	3	10	1
Coprinopsis cinerea	Fungi	142	77	7	0	0	3	11	0	0	3	11	2
Cordyceps militaris	Fungi	101	60	7	0	0	3	10	0	0	3	10	2
Crassostrea gigas	Metazoa	1024	132	21	1	0	21	23	1	0	21	23	13
Cryphonectria parasitica	Fungi	107	70	9	0	0	5	10	1	0	5	10	2
Cryptococcus gattii	Fungi	109	65	7	0	0	2	4	0	0	2	4	1
Cryptococcus neoformans	Fungi	114	66	7	0	0	1	6	0	0	1	6	1
Cryptosporidium hominis	Protists	68	41	6	0	0	0	3	0	0	0	3	1
Cryptosporidium muris	Protists	86	52	6	0	0	0	3	0	0	0	3	0
Cryptosporidium parvum	Protists	78	48	6	0	0	0	5	0	0	0	5	1
Cucumis sativus	Plants	331	163	22	1	0	53	33	2	0	53	33	4
Culex pipiens	Metazoa	387	239	25	1	0	30	23	2	0	30	23	12
Culex quinquefasciatus	Metazoa	299	179	26	1	0	31	23	2	0	31	23	12
Cyanidioschyzon merolae	Plants	54	29	3	0	0	0	3	0	0	0	3	0
Cylicostephanus goldi	Metazoa	101	53	14	0	0	2	10	0	0	2	10	0
Cyphellophora europaea	Fungi	112	67	7	0	0	4	9	0	0	4	9	0
Dacryopinax sp	Fungi	109	66	7	0	0	2	10	0	0	2	10	2
Dactylellina haptotyla	Fungi	115	70	8	0	0	4	10	0	0	4	10	1
Danaus plexippus	Metazoa	237	119	18	1	0	32	23	0	0	32	23	13
Danio rerio	Metazoa	478	253	34	3	11	124	22	2	12	129	16	59
Daphnia pulex	Metazoa	474	169	48	0	0	30	17	4	0	30	17	9
Dasypus novemcinctus	Metazoa	481	279	43	3	0	139	65	2	0	144	60	64
Debaryomyces hansenii	Fungi	95	54	6	0	0	0	8	0	0	0	8	1
Dendroctonus ponderosae	Metazoa	214	117	17	1	0	29	18	1	0	29	18	20
Dichomitus squalens	Fungi	68	38	6	0	0	1	3	0	0	1	3	0
Dictyocaulus viviparus	Metazoa	172	99	25	0	0	20	24	1	0	20	24	4
Dictyostelium discoideum	Protists	143	91	4	0	4	0	7	0	4	0	7	2
Dictyostelium purpureum	Protists	141	82	3	0	0	4	7	0	0	4	7	2
Diphyllobothrium latum	Metazoa	230	175	15	0	0	5	22	1	0	5	22	2
Dipodomys ordii	Metazoa	295	162	23	3	0	67	43	2	0	72	38	40
Dirofilaria immitis	Metazoa	219	125	25	0	0	12	31	1	0	12	31	5
Dothistroma septosporum	Fungi	115	73	8	0	0	3	11	0	0	3	11	1
Dracunculus medinensis	Metazoa	149	87	12	0	0	8	17	3	0	8	17	7
Drechslerella stenobrocha	Fungi	74	41	7	0	0	3	9	0	0	3	9	0
Drosophila ananassae	Metazoa	212	123	23	0	0	54	18	1	0	54	18	11
Drosophila erecta	Metazoa	215	128	23	0	0	52	23	1	0	52	23	10
Drosophila grimshawi	Metazoa	213	126	24	0	0	49	17	1	0	49	17	9
Drosophila melanogaster	Metazoa	237	133	26	1	56	10	12	1	66	10	12	4
Drosophila mojavensis	Metazoa	208	126	22	0	0	51	16	1	0	51	16	11
Drosophila persimilis	Metazoa	239	115	20	0	0	41	23	1	0	41	23	10
Drosophila pseudoobscura	Metazoa	232	122	22	0	0	46	19	1	0	46	19	11
Drosophila sechellia	Metazoa	220	133	27	0	0	55	24	1	0	55	24	11
Drosophila simulans	Metazoa	195	120	25	0	0	44	30	0	0	44	30	8
Drosophila virilis	Metazoa	214	127	25	1	0	46	19	1	0	46	19	10
Drosophila willistoni	Metazoa	229	136	24	0	0	50	24	1	0	50	24	10
Drosophila yakuba	Metazoa	214	127	23	0	0	52	21	1	0	52	21	11
Echinococcus canadensis	Metazoa	204	130	20	0	0	10	20	0	0	10	20	1
Echinococcus multilocularis	Metazoa	218	134	21	0	0	10	22	0	0	10	22	0
Echinops telfairi	Metazoa	330	189	24	3	0	60	71	0	0	66	65	36
Echinostoma caproni	Metazoa	152	88	11	0	0	5	16	1	0	6	15	1
Edhazardia aedis	Fungi	44	14	2	0	0	0	0	0	0	0	0	0
Eimeria tenella	Protists	140	82	7	0	0	0	8	0	0	0	8	0
Elaeophora elaphi	Metazoa	169	95	18	0	0	8	22	1	0	8	22	4
Emiliania huxleyi	Protists	507	151	32	1	0	1	15	1	0	1	15	4
Encephalitozoon cuniculi	Fungi	41	22	5	0	0	0	1	0	0	0	1	0
Encephalitozoon hellem	Fungi	38	19	5	0	0	0	1	0	0	0	1	0
Encephalitozoon intestinalis	Fungi	41	22	5	0	0	0	1	0	0	0	1	0
Encephalitozoon romaleae	Fungi	41	22	5	0	0	0	0	0	0	0	0	0
Endocarpon pusillum	Fungi	113	62	6	0	0	4	7	0	0	4	7	1
Entamoeba dispar	Protists	123	75	5	0	0	0	0	0	0	0	0	0
Entamoeba histolytica	Protists	117	68	5	0	0	0	0	0	0	0	0	0
Entamoeba invadens	Protists	156	87	3	0	0	0	1	0	0	0	1	0
Enterobius vermicularis	Metazoa	184	103	16	0	0	13	26	2	0	13	26	7
Enterocytozoon bieneusi	Fungi	58	23	17	0	0	0	6	0	0	0	6	0
Equus caballus	Metazoa	345	187	29	3	0	102	21	0	0	108	15	48
Eremothecium cymbalariae	Fungi	81	47	6	0	0	1	6	0	0	1	6	5
Erinaceus europaeus	Metazoa	265	143	20	3	0	46	54	1	0	51	49	37
Erysiphe necator	Fungi	127	56	6	0	0	4	6	0	0	4	6	1
Eucalyptus grandis	Plants	447	214	22	1	0	59	41	0	0	59	41	1
Eutrema salsugineum	Plants	488	230	29	2	0	54	46	1	0	54	46	2
Eutypa lata	Fungi	101	66	7	0	0	4	8	1	0	4	8	4
Exophiala aquamarina	Fungi	110	68	7	0	0	4	8	0	0	4	8	1
Exophiala dermatitidis	Fungi	109	66	7	0	0	4	7	0	0	4	7	1
Exophiala mesophila	Fungi	108	64	8	0	0	4	8	0	0	4	8	1
Exophiala oligosperma	Fungi	110	69	7	0	0	4	7	0	0	4	7	1
Exophiala sideris	Fungi	109	65	7	0	0	4	7	0	0	4	7	1
Exophiala spinifera	Fungi	114	68	8	0	0	4	7	0	0	4	7	1
Exophiala xenobiotica	Fungi	113	68	7	0	0	4	8	0	0	4	8	1
Fasciola hepatica	Metazoa	199	116	27	0	0	4	28	1	0	5	27	3
Felis catus	Metazoa	412	208	31	3	0	118	26	2	0	123	21	57
Fibroporia radiculosa	Fungi	121	71	7	0	0	4	10	0	0	4	10	2
Ficedula albicollis	Metazoa	309	165	25	3	0	82	21	1	0	87	16	41
Fomitopsis pinicola	Fungi	137	76	7	0	0	3	10	0	0	3	10	2
Fonsecaea pedrosoi	Fungi	119	69	8	0	0	4	7	0	0	4	7	1
Fragaria vesca	Plants	489	218	23	0	0	56	39	0	0	56	39	2
Fragilariopsis cylindrus	Protists	163	80	11	0	0	0	5	0	0	0	5	1
Fusarium fujikuroi	Fungi	120	70	8	0	0	5	10	1	0	5	10	3
Fusarium graminearum	Fungi	123	67	7	0	0	5	11	0	0	5	11	2
Fusarium oxysporum	Fungi	113	65	7	0	0	4	10	1	0	4	10	3
Fusarium pseudograminearum	Fungi	118	66	7	0	0	5	11	0	0	5	11	2
Fusarium solani	Fungi	107	66	8	0	0	4	11	0	0	4	11	2
Fusarium verticillioides	Fungi	109	64	8	0	0	3	12	1	0	3	12	3
Gadus morhua	Metazoa	400	218	35	3	0	105	38	0	0	115	28	46
Gaeumannomyces graminis	Fungi	113	64	8	0	0	3	11	0	0	3	11	1
Galerina marginata	Fungi	163	77	7	0	0	4	10	0	0	4	10	2
Gallus gallus	Metazoa	310	167	27	3	5	79	23	1	5	85	17	45
Gasterosteus aculeatus	Metazoa	413	218	38	3	0	116	36	2	0	123	29	54
Geospiza fortis	Metazoa	298	165	25	3	0	77	25	1	0	83	19	42
Giardia lamblia	Protists	38	18	2	0	0	0	0	0	0	0	0	0
Glarea lozoyensis	Fungi	78	53	5	0	0	3	8	0	0	3	8	0
Globodera pallida	Metazoa	270	104	20	0	0	6	24	0	0	7	23	1
Gloeophyllum trabeum	Fungi	150	81	7	0	0	4	10	0	0	4	10	2
Glycine max	Plants	989	520	67	0	0	124	91	2	0	124	91	6
Gongylonema pulchrum	Metazoa	256	152	43	0	0	9	32	0	0	9	32	2
Gorilla gorilla	Metazoa	394	223	32	4	0	125	24	1	0	130	19	62
Gossypium raimondii	Plants	626	309	38	0	0	103	69	2	0	103	69	6
Grosmannia clavigera	Fungi	104	62	8	0	0	4	13	0	0	4	13	1
Guillardia theta	Protists	277	144	29	2	0	1	11	1	0	1	11	1
Gymnopus luxurians	Fungi	114	44	4	0	0	0	6	0	0	0	6	1
Haemonchus contortus	Metazoa	325	171	37	0	0	29	29	3	0	29	29	7
Haemonchus placei	Metazoa	179	89	26	0	0	14	17	1	0	14	17	4
Halyomorpha halys	Metazoa	201	106	21	1	0	18	41	1	0	19	40	12
Harpegnathos saltator	Metazoa	332	117	18	1	0	25	21	2	0	25	21	13
Hebeloma cylindrosporum	Fungi	144	80	7	0	0	4	10	0	0	4	10	2
Heliconius melpomene	Metazoa	200	110	18	1	0	21	28	0	0	21	28	13
Heligmosomoides bakeri	Metazoa	223	106	8	0	0	7	19	2	0	7	19	5
Helobdella robusta	Metazoa	442	208	39	4	0	17	71	2	0	19	69	10
Hemiselmis andersenii	Protists	7	4	1	0	0	0	0	0	0	0	0	0
Heterobasidion annosum	Fungi	157	74	7	0	0	3	11	0	0	3	11	1
Heterobasidion irregulare	Fungi	233	78	7	0	0	4	11	0	0	4	11	2
Heterorhabditis bacteriophora	Metazoa	125	68	15	0	0	2	19	0	0	2	19	3
Histoplasma capsulatum	Fungi	112	68	9	0	0	4	7	0	0	4	7	1
Homo sapiens	Metazoa	465	247	33	3	80	68	9	3	189	39	5	38
Hordeum vulgare	Plants	355	171	27	0	0	28	33	2	0	28	33	3
Hyaloperonospora arabidopsidis	Protists	157	77	6	0	0	1	11	1	0	1	11	3
Hydatigera taeniaeformis	Metazoa	168	107	17	0	0	8	19	0	0	8	19	1
Hydnomerulius pinastri	Fungi	70	37	0	0	0	0	3	0	0	0	3	1
Hydra magnipapillata	Metazoa	293	161	16	1	0	10	35	1	0	10	35	6
Hymenolepis diminuta	Metazoa	168	107	18	0	0	5	14	0	0	5	14	0
Hymenolepis microstoma	Metazoa	204	121	22	0	0	10	20	0	0	10	20	1
Hymenolepis nana	Metazoa	200	117	22	0	0	9	22	0	0	9	22	1
Ictidomys tridecemlineatus	Metazoa	377	214	29	3	0	114	31	1	0	120	25	63
Ixodes scapularis	Metazoa	214	103	12	1	0	15	20	2	0	15	20	10
Jaapia argillacea	Fungi	158	81	8	0	0	4	12	0	0	4	12	1
Kazachstania africana	Fungi	85	49	7	0	0	1	6	0	0	1	6	6
Kazachstania naganishii	Fungi	81	48	7	0	0	1	6	0	0	1	6	5
Kluyveromyces lactis	Fungi	81	46	8	0	0	1	6	0	0	1	6	4
Kluyveromyces thermotolerans	Fungi	90	51	7	0	0	1	6	0	0	1	6	5
Kluyveromyces waltii	Fungi	92	48	6	0	0	1	6	0	0	1	6	4
Komagataella pastoris	Fungi	85	53	5	0	0	0	6	1	0	0	6	2
Kuraishia capsulata	Fungi	97	61	7	0	0	0	7	0	0	0	7	1
Laccaria amethystina	Fungi	167	86	8	0	0	4	12	0	0	4	12	2
Laccaria bicolor	Fungi	144	68	7	0	0	3	9	0	0	3	9	2
Lachancea kluyveri	Fungi	87	50	6	0	0	1	9	0	0	1	9	6
Lachancea lanzarotensis	Fungi	88	51	6	0	0	1	6	0	0	1	6	4
Lachancea thermotolerans	Fungi	90	51	7	0	0	1	6	0	0	1	6	5
Latimeria chalumnae	Metazoa	383	186	31	2	0	87	34	2	0	93	28	49
Leersia perrieri	Plants	434	232	27	0	0	39	56	3	0	39	56	4
Leishmania braziliensis	Protists	157	80	5	0	0	19	11	0	0	19	11	4
Leishmania infantum	Protists	158	83	3	0	0	22	8	0	0	22	8	4
Leishmania major	Protists	152	83	3	0	20	6	4	0	21	6	4	3
Leishmania mexicana	Protists	157	80	4	0	0	24	6	0	0	24	6	4
Lepisosteus oculatus	Metazoa	383	183	32	3	0	95	25	3	0	101	19	50
Leptinotarsa decemlineata	Metazoa	346	159	24	0	0	29	30	3	0	29	30	10
Leptosphaeria maculans	Fungi	110	64	7	0	0	2	11	0	0	2	11	1
Linum usitatissimum	Plants	701	381	47	0	0	79	91	1	0	79	91	6
Litomosoides sigmodontis	Metazoa	213	118	22	0	0	14	29	1	0	14	29	7
Loa loa	Metazoa	207	113	23	0	0	15	25	1	0	15	25	6
Lodderomyces elongisporus	Fungi	92	53	7	0	0	0	4	0	0	0	4	1
Lottia gigantea	Metazoa	313	137	18	2	0	23	25	1	0	25	23	13
Lotus japonicus	Plants	576	291	37	0	0	37	56	1	0	37	56	3
Loxodonta africana	Metazoa	377	210	31	3	0	112	23	0	0	116	19	62
Lucilia cuprina	Metazoa	314	136	21	1	0	36	32	1	0	36	32	15
Lutzomyia longipalpis	Metazoa	183	90	17	0	0	17	25	1	0	17	25	13
Macaca fascicularis	Metazoa	403	229	34	4	0	121	33	2	0	124	30	63
Macaca mulatta	Metazoa	417	242	35	3	0	139	32	2	0	144	27	56
Macrophomina phaseolina	Fungi	119	66	8	0	0	2	10	0	0	2	10	1
Macropus eugenii	Metazoa	286	160	25	2	0	60	44	1	0	64	40	39
Magnaporthe oryzae	Fungi	136	66	7	0	0	6	9	1	0	6	9	3
Magnaporthe poae	Fungi	96	52	7	0	0	3	9	0	0	3	9	1
Malassezia globosa	Fungi	88	50	6	0	0	1	7	0	0	1	7	1
Malassezia sympodialis	Fungi	72	42	6	0	0	0	6	0	0	0	6	1
Malus domestica	Plants	970	466	71	0	0	101	134	0	0	101	134	5
Manihot esculenta	Plants	877	417	65	0	0	120	115	4	0	120	115	7
Marssonina brunnea	Fungi	114	66	8	0	0	3	11	0	0	3	11	1
Medicago truncatula	Plants	521	278	39	0	0	63	57	1	0	63	57	5
Megaselia scalaris	Metazoa	106	58	12	0	0	9	16	1	0	9	16	1
Melampsora laricipopulina	Fungi	146	80	9	0	0	2	11	0	0	2	11	1
Meleagris gallopavo	Metazoa	278	155	24	3	3	67	29	2	3	71	25	34
Melitaea cinxia	Metazoa	175	93	19	0	0	12	24	1	0	12	24	7
Meloidogyne floridensis	Metazoa	326	174	35	0	0	3	37	0	0	3	37	0
Meloidogyne hapla	Metazoa	239	110	25	0	0	6	19	1	0	7	18	3
Meloidogyne incognita	Metazoa	315	149	33	0	0	9	35	3	0	9	35	5
Mesocestoides corti	Metazoa	178	99	17	0	0	9	17	1	0	9	17	2
Metarhizium acridum	Fungi	105	58	7	0	0	5	8	0	0	5	8	2
Metarhizium album	Fungi	105	60	7	0	0	4	10	1	0	4	10	3
Metarhizium anisopliae	Fungi	113	62	7	0	0	5	11	0	0	5	11	2
Metarhizium brunneum	Fungi	110	59	6	0	0	5	10	0	0	5	10	2
Metarhizium guizhouense	Fungi	121	64	7	0	0	5	10	0	0	5	10	2
Metarhizium majus	Fungi	113	58	7	0	0	5	11	0	0	5	11	2
Metarhizium robertsii	Fungi	118	64	7	0	0	5	10	0	0	5	10	2
Meyerozyma guilliermondii	Fungi	79	47	5	0	0	0	6	0	0	0	6	1
Microbotryum violaceum	Fungi	121	70	6	0	0	1	9	0	0	1	9	1
Microcebus murinus	Metazoa	286	157	25	3	0	64	47	2	0	69	42	34
Micromonas pusilla	Protists	188	88	26	2	0	3	9	0	0	3	9	1
Micromonas sp RCC299	Protists	186	83	22	1	0	3	7	0	0	3	7	1
Microsporidia sp	Fungi	69	42	5	0	0	1	4	0	0	1	4	1
Microsporum canis	Fungi	105	65	7	0	0	3	10	0	0	3	10	1
Microsporum gypseum	Fungi	112	69	7	0	0	3	8	0	0	3	8	1
Millerozyma farinosa	Fungi	176	109	11	0	0	0	14	0	0	0	14	2
Mimulus guttatus	Plants	484	255	27	1	0	63	55	2	0	63	55	5
Mixia osmundae	Fungi	116	73	7	0	0	0	10	0	0	0	10	1
Mnemiopsis leidyi	Metazoa	320	142	45	0	0	7	16	0	0	8	15	5
Moniliophthora perniciosa	Fungi	87	44	3	0	0	0	5	0	0	0	5	0
Moniliophthora roreri	Fungi	299	90	7	0	0	4	11	0	0	4	11	2
Monodelphis domestica	Metazoa	400	216	32	3	3	116	26	3	3	120	22	64
Monosiga brevicollis	Protists	137	78	10	1	0	0	12	1	0	0	12	2
Mucor circinelloides	Fungi	187	100	15	0	0	2	13	0	0	2	13	1
Mus musculus	Metazoa	424	239	33	3	5	121	14	3	7	125	10	67
Musa acuminata	Plants	614	332	39	2	0	91	74	0	0	91	74	2
Musca domestica	Metazoa	231	129	22	1	0	45	23	2	0	46	22	16
Mustela putorius furo	Metazoa	388	219	34	3	0	132	23	2	0	135	20	61
Myceliophthora thermophila	Fungi	106	63	7	0	0	6	9	1	0	6	9	2
Mycosphaerella fijiensis	Fungi	99	62	8	0	0	3	9	0	0	3	9	1
Mycosphaerella graminicola	Fungi	101	60	7	0	0	3	12	0	0	3	12	1
Myotis brandtii	Metazoa	445	271	35	4	0	119	55	2	0	125	49	61
Myotis lucifugus	Metazoa	448	270	33	4	0	120	35	2	0	125	30	72
Naegleria gruberi	Protists	324	69	10	1	1	0	4	0	1	0	4	0
Nasonia vitripennis	Metazoa	379	143	20	1	0	29	18	1	0	29	18	9
Naumovozyma castellii	Fungi	94	50	9	0	0	3	6	0	0	3	6	8
Naumovozyma dairenensis	Fungi	102	50	9	0	0	3	5	0	0	3	5	6
Necator americanus	Metazoa	192	113	18	0	0	19	27	2	0	19	27	5
Nectria haematococca	Fungi	107	66	8	0	0	4	11	0	0	4	11	2
Nematocida parisii ertm1	Fungi	34	15	2	0	0	0	0	0	0	0	0	0
Nematocida sp	Fungi	33	14	2	0	0	0	0	0	0	0	0	0
Nematostella vectensis	Metazoa	324	160	24	0	3	18	37	0	3	18	37	8
Neofusicoccum parvum	Fungi	108	66	8	0	0	4	10	0	0	4	10	1
Neosartorya fischeri	Fungi	109	68	5	0	0	4	10	0	0	4	10	1
Neospora caninum	Protists	147	86	11	0	0	0	6	0	0	0	6	0
Neurospora crassa	Fungi	116	70	8	0	5	2	9	1	6	2	9	2
Neurospora discreta	Fungi	110	69	8	0	0	6	8	1	0	6	8	3
Neurospora tetrasperma	Fungi	113	68	8	0	0	6	9	1	0	6	9	3
Nippostrongylus brasiliensis	Metazoa	234	110	22	0	0	15	20	1	0	15	20	2
Nomascus leucogenys	Metazoa	360	195	29	3	0	110	18	3	0	114	14	59
Nosema apis	Fungi	32	14	0	0	0	0	0	0	0	0	0	0
Nosema bombycis	Fungi	50	26	4	0	0	0	1	0	0	0	1	0
Nosema ceranae	Fungi	29	12	2	0	0	0	1	0	0	0	1	0
Ochotona princeps	Metazoa	339	155	29	2	0	70	37	1	0	73	34	39
Octopus bimaculoides	Metazoa	312	141	18	1	0	24	22	0	0	24	22	9
Oesophagostomum dentatum	Metazoa	225	114	23	0	0	17	21	1	0	17	21	4
Ogataea parapolymorpha	Fungi	93	58	7	0	0	0	7	0	0	0	7	1
Oidiodendron maius	Fungi	112	65	8	0	0	4	8	0	0	4	8	1
Oikopleura dioica	Metazoa	316	166	32	0	0	7	21	2	0	7	21	6
Onchocerca flexuosa	Metazoa	214	125	26	0	0	5	32	1	0	5	32	2
Onchocerca ochengi	Metazoa	243	137	25	0	0	13	34	1	0	13	34	7
Onchocerca volvulus	Metazoa	210	113	22	0	0	12	31	1	0	12	31	7
Ophiocordyceps sinensis	Fungi	95	53	6	0	0	4	8	0	0	4	8	2
Ophiostoma piceae uamh	Fungi	104	61	7	0	0	3	10	0	0	3	10	1
Ophisaurus gracilis	Metazoa	307	175	28	4	0	74	39	2	0	80	33	29
Opisthorchis viverrini	Metazoa	208	119	21	0	0	12	30	0	0	13	29	5
Ordospora colligata	Fungi	42	21	5	0	0	0	0	0	0	0	0	0
Oreochromis niloticus	Metazoa	421	226	38	3	0	130	25	2	0	136	19	60
Ornithorhynchus anatinus	Metazoa	311	180	25	3	0	72	47	1	0	75	44	39
Oryctolagus cuniculus	Metazoa	409	220	40	3	0	128	27	1	0	131	24	64
Oryza barthii	Plants	470	244	28	0	0	35	56	0	0	35	56	0
Oryza brachyantha	Plants	432	217	25	0	0	41	46	1	0	41	46	2
Oryza glaberrima	Plants	459	243	23	0	0	42	46	0	0	42	46	1
Oryza glumaepatula	Plants	484	256	27	0	0	44	50	1	0	44	50	1
Oryza indica	Plants	635	276	31	0	0	39	59	0	0	39	59	1
Oryza longistaminata	Plants	372	195	23	0	0	26	47	0	0	26	47	0
Oryza meridionalis	Plants	442	236	24	0	0	37	42	1	0	37	42	1
Oryza nivara	Plants	478	249	29	0	0	40	52	1	0	40	52	2
Oryza punctata	Plants	489	252	26	0	0	40	55	1	0	40	55	2
Oryza rufipogon	Plants	492	260	29	0	0	41	48	2	0	41	48	3
Oryza sativa	Plants	451	228	28	0	0	46	45	2	0	46	45	3
Oryzias latipes	Metazoa	397	219	30	3	0	105	42	1	0	110	37	49
Ostreococcus lucimarinus	Plants	132	64	17	0	0	3	10	1	0	3	10	3
Ostreococcus RCC809	Protists	137	62	18	1	0	1	9	1	0	1	9	2
Ostreococcus tauri	Protists	126	58	16	1	4	0	6	1	4	0	6	3
Otolemur garnettii	Metazoa	432	237	35	3	0	141	25	2	0	146	20	71
Ovis aries	Metazoa	430	235	37	3	0	137	26	2	0	142	21	64
Oxytricha trifallax	Protists	248	132	9	0	0	0	3	0	0	0	3	0
Pan troglodytes	Metazoa	369	205	29	3	0	120	10	1	0	124	6	70
Panicum virgatum	Plants	1449	520	65	0	0	87	103	4	0	87	103	5
Papio anubis	Metazoa	395	221	33	3	0	131	26	2	0	137	20	68
Paracoccidioides brasiliensis	Fungi	117	62	7	0	0	3	10	0	0	3	10	1
Paracoccidioides sp lutzii	Fungi	135	64	7	0	0	4	9	0	0	4	9	0
Paramecium tetraurelia	Protists	442	198	13	1	0	2	9	0	0	2	9	0
Parascaris equorum	Metazoa	115	78	17	0	0	2	22	0	0	2	22	0
Parastrongyloides trichosuri	Metazoa	182	88	20	0	0	11	20	1	0	11	20	3
Paxillus involutus	Fungi	89	38	2	0	0	1	4	0	0	1	4	1
Paxillus rubicundulus	Fungi	148	81	7	0	0	4	11	0	0	4	11	2
Pediculus humanus	Metazoa	197	103	19	1	0	27	23	2	0	27	23	16
Pelodiscus sinensis	Metazoa	328	175	29	3	0	94	24	1	0	98	20	50
Penicillium chrysogenum	Fungi	114	69	6	0	0	3	10	0	0	3	10	0
Penicillium digitatum	Fungi	110	71	7	0	0	3	10	0	0	3	10	1
Penicillium expansum	Fungi	101	64	7	0	0	3	8	0	0	3	8	0
Penicillium italicum	Fungi	109	68	7	0	0	3	10	0	0	3	10	0
Penicillium marneffei	Fungi	125	67	6	0	0	3	11	0	0	3	11	1
Penicillium oxalicum	Fungi	110	65	7	0	0	4	10	0	0	4	10	1
Penicillium rubens	Fungi	114	69	6	0	0	3	10	0	0	3	10	0
Penicillium solitum	Fungi	109	68	6	0	0	3	9	0	0	3	9	0
Pestalotiopsis fici	Fungi	119	68	8	0	0	3	11	1	0	3	11	3
Petromyzon marinus	Metazoa	186	104	19	2	0	34	30	1	0	36	28	18
Phaeodactylum tricornutum	Protists	152	69	10	0	0	1	3	0	0	1	3	1
Phaeosphaeria nodorum	Fungi	105	63	8	0	0	2	10	0	0	2	10	1
Phanerochaete carnosa	Fungi	131	69	7	0	0	3	10	0	0	3	10	2
Phanerochaete chrysosporium	Fungi	163	72	7	0	0	3	11	0	0	3	11	2
Phlebiopsis gigantea	Fungi	140	83	6	0	0	6	8	0	0	6	8	2
Phlebotomus papatasi	Metazoa	169	90	17	0	0	23	24	1	0	23	24	8
Phoenix dactylifera	Plants	397	229	34	1	0	18	74	1	0	18	74	1
Phycomyces blakesleeanus	Fungi	204	100	13	0	0	2	15	1	0	2	15	2
Physcomitrella patens	Plants	406	175	13	1	4	16	42	0	4	16	42	2
Phytophthora capsici	Protists	170	68	5	0	0	2	8	1	0	2	8	3
Phytophthora infestans	Protists	190	79	8	0	0	2	11	0	0	2	11	2
Phytophthora kernoviae	Protists	118	58	6	0	0	1	11	1	0	1	11	3
Phytophthora lateralis	Protists	139	56	5	0	0	0	7	1	0	0	7	3
Phytophthora parasitica	Protists	230	73	8	0	0	2	9	1	0	2	9	3
Phytophthora ramorum	Protists	274	76	6	0	1	1	11	0	1	1	11	2
Phytophthora sojae	Protists	355	71	7	0	0	2	8	1	0	2	8	3
Pichia kudriavzevii	Fungi	95	59	7	0	0	0	6	0	0	0	6	1
Pichia pastoris	Fungi	85	53	5	0	0	0	6	1	0	0	6	2
Pichia stipitis	Fungi	84	52	6	0	0	0	8	0	0	0	8	0
Piloderma croceum	Fungi	170	81	8	0	0	4	13	0	0	4	13	2
Piriformospora indica	Fungi	131	78	7	0	0	2	12	0	0	2	12	1
Pisolithus microcarpus	Fungi	198	86	9	0	0	4	11	0	0	4	11	2
Pisolithus tinctorius	Fungi	243	84	8	0	0	4	11	0	0	4	11	2
Plasmodium berghei	Protists	102	71	5	0	0	8	7	0	0	8	7	0
Plasmodium chabaudi	Protists	103	72	5	0	0	9	8	0	0	9	8	0
Plasmodium falciparum	Protists	104	69	5	1	12	1	2	0	12	1	2	0
Plasmodium knowlesi	Protists	105	72	5	1	0	10	5	0	0	10	5	0
Plasmodium vivax	Protists	103	72	5	1	0	11	5	0	0	11	5	0
Plasmodium yoelii	Protists	97	73	5	0	0	6	10	0	0	6	10	0
Pleurotus ostreatus	Fungi	164	75	7	0	0	3	10	0	0	3	10	2
Plicaturopsis crispa	Fungi	21	10	0	0	0	0	1	0	0	0	1	1
Pneumocystis carinii	Fungi	204	135	18	0	0	1	31	0	0	1	31	1
Pneumocystis murina	Fungi	98	61	7	0	0	2	12	0	0	2	12	1
Podospora anserina	Fungi	117	68	7	0	0	4	10	1	0	4	10	3
Poecilia formosa	Metazoa	443	243	35	3	0	128	28	1	0	133	23	60
Pogona vitticeps	Metazoa	351	192	30	3	0	94	24	4	0	99	19	52
Polysphondylium pallidum	Protists	160	91	7	0	0	3	5	0	0	3	5	2
Pongo abelii	Metazoa	381	218	34	3	0	118	34	2	0	123	29	58
Populus trichocarpa	Plants	679	334	47	0	0	82	86	2	0	82	86	4
Postia placenta	Fungi	91	27	3	0	0	1	1	0	0	1	1	2
Pristionchus exspectatus	Metazoa	232	131	22	0	0	6	27	2	0	6	27	3
Pristionchus pacificus	Metazoa	261	145	24	0	0	8	27	1	0	8	27	3
Procavia capensis	Metazoa	303	158	25	3	0	69	41	2	0	75	35	41
Protopolystoma xenopodis	Metazoa	191	112	24	0	0	2	30	1	0	2	30	1
Prunus mume	Plants	418	207	28	0	0	50	40	3	0	50	40	5
Prunus persica	Plants	474	218	23	0	0	56	43	2	0	56	43	4
Pseudocercospora fijiensis	Fungi	119	70	8	0	0	3	10	0	0	3	10	1
Pseudogymnoascus destructans	Fungi	157	66	9	0	0	4	11	1	0	4	11	2
Pseudogymnoascus pannorum	Fungi	109	64	8	0	0	5	8	0	0	5	8	1
Pseudozyma antarctica	Fungi	87	56	6	0	0	2	10	0	0	2	10	0
Pseudozyma aphidis	Fungi	88	51	5	0	0	1	6	0	0	1	6	1
Pseudozyma brasiliensis	Fungi	107	63	7	0	0	2	8	0	0	2	8	1
Pseudozyma flocculosa	Fungi	73	44	4	0	0	0	6	0	0	0	6	0
Pseudozyma hubeiensis	Fungi	109	65	7	0	0	1	12	0	0	1	12	1
Pteropus vampyrus	Metazoa	336	186	29	2	0	98	25	2	0	102	21	50
Puccinia graminis	Fungi	219	95	6	0	2	1	11	0	2	1	11	1
Puccinia triticina	Fungi	295	87	5	0	0	2	9	0	0	2	9	0
Punctularia strigosozonata	Fungi	11	6	0	0	0	0	0	0	0	0	0	0
Pyrenophora teres	Fungi	133	71	7	0	0	3	10	0	0	3	10	1
Pyrenophora triticirepentis	Fungi	127	67	7	0	0	4	8	0	0	4	8	1
Pythium aphanidermatum	Protists	153	73	7	0	0	2	8	0	0	2	8	1
Pythium arrhenomanes	Protists	141	66	7	0	0	2	6	1	0	2	6	3
Pythium irregulare	Protists	160	76	6	0	0	3	5	0	0	3	5	3
Pythium iwayamai	Protists	150	68	6	0	0	2	4	1	0	2	4	3
Pythium ultimum	Protists	210	78	7	0	0	2	6	1	0	2	6	4
Pythium vexans	Protists	170	79	7	0	0	2	8	1	0	2	8	3
Rattus norvegicus	Metazoa	406	221	34	3	0	126	19	3	0	131	14	71
Rhabditophanes kr3021	Metazoa	186	103	28	0	0	9	20	1	0	9	20	3
Rhinocladiella mackenziei	Fungi	117	68	7	0	0	3	9	0	0	3	9	1
Rhizoctonia solani	Fungi	144	72	5	0	0	2	13	0	0	2	13	2
Rhizophagus irregularis	Fungi	248	125	30	0	0	1	16	0	0	1	16	1
Rhizopus oryzae	Fungi	277	115	16	0	1	0	15	1	1	0	15	3
Rhodnius prolixus	Metazoa	236	112	19	1	0	24	27	2	0	24	27	13
Rhodosporidium toruloides	Fungi	120	74	5	0	0	1	7	0	0	1	7	1
Rhodotorula glutinis	Fungi	42	27	2	0	0	1	1	0	0	1	1	0
Ricinus communis	Plants	379	179	27	1	0	50	38	2	0	50	38	4
Romanomermis culicivorax	Metazoa	242	119	27	1	0	9	32	1	0	11	30	7
Rozella allomycis	Fungi	106	62	4	0	0	0	5	0	0	0	5	2
Saccharomyces arboricola	Fungi	62	36	4	0	0	1	6	0	0	2	5	4
Saccharomyces bayanus	Fungi	88	50	8	0	0	2	8	0	0	3	7	4
Saccharomyces castellii	Fungi	78	41	8	0	0	2	4	0	0	2	4	8
Saccharomyces cerevisiae	Fungi	92	52	6	0	2	0	6	0	9	0	6	1
Saccharomyces kudriavzevii	Fungi	56	30	5	0	0	1	1	0	0	1	1	2
Saccharomyces mikatae	Fungi	93	54	6	0	0	2	6	0	0	2	6	5
Saccharomyces paradoxus	Fungi	86	51	6	0	0	2	6	0	0	2	6	5
Saccharomycetaceae sp ashbya aceri	Fungi	81	46	6	0	0	1	6	0	0	1	6	5
Saccoglossus kowalevskii	Metazoa	448	132	25	1	0	27	23	2	0	28	22	15
Salix purpurea	Plants	651	331	47	0	0	105	77	3	0	105	77	7
Salpingoeca rosetta	Protists	188	80	14	1	0	1	7	1	0	1	7	2
Saprolegnia parasitica	Protists	197	79	6	0	0	1	6	0	0	1	6	1
Sarcophilus harrisii	Metazoa	365	196	29	3	0	98	28	2	0	103	23	51
Scedosporium apiospermum	Fungi	93	50	7	0	0	4	7	0	0	4	7	1
Scheffersomyces stipitis	Fungi	83	51	6	0	0	0	8	0	0	0	8	0
Schistocephalus solidus	Metazoa	138	94	11	0	0	8	18	0	0	8	18	0
Schistosoma curassoni	Metazoa	236	97	24	0	0	4	30	0	0	4	30	1
Schistosoma haematobium	Metazoa	202	113	24	0	0	12	27	0	0	12	27	1
Schistosoma japonicum	Metazoa	213	123	22	0	0	8	38	0	0	9	37	2
Schistosoma mansoni	Metazoa	203	112	26	0	5	9	25	0	5	9	25	1
Schistosoma margrebowiei	Metazoa	208	79	19	0	0	6	17	0	0	6	17	0
Schistosoma mattheei	Metazoa	185	96	27	0	0	5	25	0	0	5	25	1
Schistosoma rodhaini	Metazoa	207	96	21	0	0	5	20	0	0	5	20	0
Schizophyllum commune	Fungi	140	74	7	0	3	2	10	0	4	2	10	1
Schizosaccharomyces cryophilus	Fungi	111	71	7	0	0	6	8	0	0	6	8	1
Schizosaccharomyces japonicus	Fungi	122	73	8	0	0	2	14	0	0	2	14	1
Schizosaccharomyces octosporus	Fungi	107	68	5	0	0	7	7	0	0	7	7	1
Schizosaccharomyces pombe	Fungi	110	70	7	0	6	0	9	0	6	0	9	1
Schmidtea mediterranea	Metazoa	458	234	49	0	0	12	53	1	4	12	53	6
Scleroderma citrinum	Fungi	251	92	8	0	0	4	14	0	0	4	14	2
Sclerotinia borealis	Fungi	121	68	7	0	0	4	11	0	0	4	11	1
Sclerotinia sclerotiorum	Fungi	91	43	8	0	0	2	8	0	0	2	8	1
Selaginella moellendorffii	Plants	502	263	28	0	0	29	63	0	0	29	63	4
Serendipita vermifera	Fungi	160	99	9	0	0	3	7	0	0	3	7	1
Serpula lacrymans	Fungi	293	69	7	0	0	4	8	0	0	4	8	2
Setaria italica	Plants	486	228	29	0	0	42	50	1	0	42	50	1
Setosphaeria turcica	Fungi	122	68	7	0	0	3	9	0	0	3	9	1
Soboliphyme baturini	Metazoa	155	80	24	0	0	10	26	0	0	10	26	3
Solanum lycopersicum	Plants	505	261	39	0	0	57	49	1	0	57	49	4
Solanum tuberosum	Plants	533	233	30	1	0	63	45	0	0	63	45	3
Solenopsis invicta	Metazoa	189	95	14	1	0	17	25	1	0	18	24	8
Sordaria macrospora	Fungi	119	68	7	0	0	5	10	1	0	5	10	3
Sorex araneus	Metazoa	260	144	25	1	0	52	47	0	0	59	40	38
Sorghum bicolor	Plants	565	240	27	2	0	46	40	3	0	46	40	4
Spathaspora passalidarum	Fungi	91	54	7	0	0	0	7	1	0	0	7	2
Sphaerobolus stellatus	Fungi	238	57	10	0	0	1	6	0	0	1	6	2
Sphaerulina musiva	Fungi	109	64	8	0	0	3	10	0	0	3	10	1
Spirometra erinaceieuropaei	Metazoa	245	168	19	0	0	2	23	0	0	2	23	1
Spizellomyces punctatus	Fungi	159	89	9	0	0	3	12	0	0	3	12	2
Sporisorium reilianum	Fungi	117	66	7	0	0	2	12	0	0	2	12	1
Sporobolomyces roseus	Fungi	96	58	7	0	0	1	6	0	0	1	6	1
Sporothrix brasiliensis	Fungi	101	60	6	0	0	5	11	0	0	5	11	1
Sporothrix schenckii	Fungi	103	59	7	0	0	3	12	0	0	3	12	1
Spraguea lophii	Fungi	35	17	5	0	0	0	0	0	0	0	0	0
Stachybotrys chartarum	Fungi	105	58	7	0	0	4	9	0	0	4	9	2
Stachybotrys chlorohalonata	Fungi	106	61	8	0	0	4	10	0	0	4	10	2
Stagonospora nodorum	Fungi	120	67	8	0	0	3	9	0	0	3	9	1
Steinernema carpocapsae	Metazoa	269	145	35	0	0	15	28	1	0	15	28	6
Steinernema feltiae	Metazoa	271	151	25	0	0	14	24	1	0	14	24	5
Steinernema glaseri	Metazoa	293	171	28	0	0	15	32	1	0	15	32	4
Steinernema monticolum	Metazoa	293	150	28	0	0	16	21	1	0	16	21	5
Steinernema scapterisci	Metazoa	274	145	24	0	0	16	23	0	0	16	23	6
Strigamia maritima	Metazoa	390	163	15	1	0	34	27	1	0	35	26	15
Strongylocentrotus purpuratus	Metazoa	392	154	25	1	0	0	51	0	0	0	51	0
Strongyloides papillosus	Metazoa	311	85	31	0	0	11	23	2	0	11	23	4
Strongyloides stercoralis	Metazoa	186	82	27	0	0	11	22	1	0	11	22	3
Strongyloides venezuelensis	Metazoa	235	81	27	0	0	10	19	2	0	10	19	4
Strongylus vulgaris	Metazoa	139	75	25	0	0	4	21	0	0	4	21	0
Suillus luteus	Fungi	153	77	8	0	0	3	11	0	0	3	11	2
Sus scrofa	Metazoa	390	211	32	3	0	109	31	4	0	112	28	62
Syphacia muris	Metazoa	164	96	16	0	0	14	24	3	0	14	24	7
Taenia asiatica	Metazoa	172	116	16	0	0	10	16	0	0	10	16	1
Taenia solium	Metazoa	216	139	20	0	0	9	25	0	0	9	25	0
Taeniopygia guttata	Metazoa	315	173	28	2	0	82	31	3	0	88	25	45
Takifugu rubripes	Metazoa	399	212	38	2	0	109	35	1	0	118	26	55
Talaromyces marneffei	Fungi	125	67	6	0	0	3	11	0	0	3	11	1
Talaromyces stipitatus	Fungi	132	64	7	0	0	3	11	0	0	3	11	1
Tarsius syrichta	Metazoa	267	142	28	2	0	58	36	1	0	63	31	30
Teladorsagia circumcincta	Metazoa	241	146	33	0	0	10	39	2	0	10	39	5
Tetrahymena thermophila	Protists	222	96	6	0	0	0	7	0	0	0	7	0
Tetranychus urticae	Metazoa	192	94	21	0	0	25	20	1	0	25	20	7
Tetraodon nigroviridis	Metazoa	388	202	36	3	12	93	34	2	12	100	27	50
Tetrapisispora blattae	Fungi	87	52	7	0	0	3	4	0	0	3	4	5
Tetrapisispora phaffii	Fungi	93	52	7	0	0	1	6	0	0	1	6	6
Thalassiosira pseudonana	Protists	148	69	12	0	1	0	6	0	1	0	6	1
Thecamonas trahens	Protists	128	57	8	0	0	0	2	0	0	0	2	1
Theileria annulata	Protists	89	60	5	0	0	0	7	0	0	0	7	0
Theileria parva	Protists	86	56	6	0	0	0	8	0	0	0	8	0
Thelazia callipaeda	Metazoa	157	96	13	0	0	12	21	1	0	12	21	4
Theobroma cacao	Plants	508	224	24	0	0	52	39	0	0	52	39	2
Thielavia terrestris	Fungi	116	65	7	0	0	5	8	1	0	5	8	3
Tilletiaria anomala	Fungi	107	63	8	0	0	2	10	0	0	2	10	1
Togninia minima	Fungi	104	62	7	0	0	4	10	0	0	4	10	2
Torrubiella hemipterigena	Fungi	113	64	8	0	0	4	11	1	0	4	11	3
Torulaspora delbrueckii	Fungi	84	49	8	0	0	2	5	0	0	2	5	6
Toxocara canis	Metazoa	188	110	27	0	0	10	22	2	0	10	22	5
Toxoplasma gondii	Protists	145	87	10	0	0	0	8	1	0	0	8	1
Trachipleistophora hominis	Fungi	33	17	4	0	0	0	0	0	0	0	0	0
Trametes cinnabarina	Fungi	153	76	6	0	0	5	8	0	0	5	8	2
Tremella mesenterica	Fungi	218	63	7	0	0	1	7	0	0	1	7	1
Tribolium castaneum	Metazoa	305	115	18	1	0	30	19	2	0	30	19	13
Trichinella nativa	Metazoa	198	109	15	0	0	10	24	0	0	10	24	5
Trichinella spiralis	Metazoa	276	118	49	0	0	11	23	0	0	11	23	4
Trichobilharzia regenti	Metazoa	190	106	28	0	0	4	26	0	0	4	26	0
Trichoderma atroviride	Fungi	114	64	7	0	0	4	10	1	0	4	10	3
Trichoderma reesei	Fungi	102	63	7	0	0	4	10	1	0	4	10	3
Trichoderma virens	Fungi	109	61	7	0	0	4	10	1	0	4	10	3
Trichomonas vaginalis	Protists	212	176	7	0	6	1	12	0	6	1	12	0
Trichophyton equinum	Fungi	103	66	7	0	0	3	9	0	0	3	9	1
Trichophyton interdigitale	Fungi	112	70	7	0	0	4	10	0	0	4	10	1
Trichophyton rubrum	Fungi	108	68	7	0	0	4	9	0	0	4	9	1
Trichophyton soudanense	Fungi	108	68	7	0	0	4	9	0	0	4	9	1
Trichophyton tonsurans	Fungi	101	62	7	0	0	3	9	0	0	3	9	1
Trichophyton verrucosum	Fungi	93	61	7	0	0	3	7	0	0	3	7	1
Trichoplax adhaerens	Metazoa	173	100	14	1	0	12	17	0	0	12	17	8
Trichosporon asahii	Fungi	98	56	7	0	0	1	6	0	0	1	6	1
Trichuris muris	Metazoa	244	98	19	0	0	10	24	0	0	10	24	4
Trichuris suis	Metazoa	214	102	22	0	0	11	21	0	0	11	21	3
Trichuris trichiura	Metazoa	166	71	19	0	0	7	16	0	0	7	16	3
Triticum aestivum	Plants	1298	686	100	0	0	78	174	4	0	78	174	6
Triticum urartu	Plants	425	220	26	0	0	27	47	1	0	27	47	1
Trypanosoma brucei	Protists	149	80	3	0	15	5	6	0	18	5	6	0
Trypanosoma congolense	Protists	166	84	6	0	0	15	11	0	0	15	11	4
Trypanosoma cruzi	Protists	137	71	4	0	0	15	11	0	0	15	11	1
Trypanosoma vivax	Protists	144	77	5	0	0	9	13	0	0	9	13	1
Tuber melanosporum	Fungi	109	60	9	0	0	2	10	0	0	2	10	1
Tulasnella calospora	Fungi	141	77	6	0	0	2	11	0	0	2	11	1
Tupaia belangeri	Metazoa	284	165	26	1	0	49	58	0	0	56	51	32
Tursiops truncatus	Metazoa	338	182	30	3	0	94	25	2	0	100	19	53
Tyto alba	Metazoa	236	131	21	1	0	49	28	1	0	53	24	28
Uncinocarpus reesii	Fungi	100	61	7	0	0	4	13	0	0	4	13	1
Ustilaginoidea virens	Fungi	98	58	7	0	0	4	8	1	0	4	8	3
Ustilago hordei	Fungi	144	65	7	0	0	2	10	0	0	2	10	1
Ustilago maydis	Fungi	108	64	7	0	0	2	12	0	0	2	12	1
Vanderwaltozyma polyspora	Fungi	95	49	8	0	0	2	4	0	0	2	4	6
Vavraia culicis	Fungi	36	15	4	0	0	0	0	0	0	0	0	0
Verruconis gallopava	Fungi	112	65	7	0	0	4	8	0	0	4	8	1
Verticillium albo atrum	Fungi	93	60	7	0	0	3	9	0	0	3	9	2
Verticillium alfalfae	Fungi	93	60	7	0	0	3	9	0	0	3	9	2
Verticillium dahliae	Fungi	104	65	8	0	0	3	10	1	0	3	10	3
Vicugna pacos	Metazoa	243	127	24	3	0	53	35	0	0	57	31	36
Vitis vinifera	Plants	443	213	30	0	0	54	49	0	0	54	49	3
Vittaforma corneae	Fungi	28	14	2	0	0	0	1	0	0	0	1	0
Volvox carteri	Protists	186	97	17	0	0	2	11	0	0	2	11	1
Wallemia ichthyophaga	Fungi	104	67	6	0	0	1	8	0	0	1	8	1
Wallemia sebi	Fungi	104	66	7	0	0	1	11	0	0	1	11	1
Wickerhamomyces ciferrii	Fungi	100	62	7	0	0	0	10	1	0	0	10	2
Wuchereria bancrofti	Metazoa	241	138	26	0	0	12	33	1	0	12	33	6
Xenopus laevis	Metazoa	373	218	31	2	0	138	22	4	2	144	16	61
Xenopus tropicalis	Metazoa	444	204	34	1	10	95	23	2	10	101	17	57
Xiphophorus maculatus	Metazoa	416	227	36	3	0	117	30	1	0	122	25	56
Yarrowia lipolytica	Fungi	103	60	9	0	0	0	8	0	0	0	8	1
Zea mays	Plants	643	335	45	1	0	71	81	3	0	71	81	5
Zootermopsis nevadensis	Metazoa	217	115	17	1	0	27	21	2	0	27	21	15
Zygosaccharomyces bailii	Fungi	160	91	12	0	0	4	4	0	0	4	4	14
Zygosaccharomyces rouxii	Fungi	82	46	6	0	0	2	2	0	0	2	2	7
Zymoseptoria tritici	Fungi	101	60	7	0	0	3	12	0	0	3	12	1
