## Supplemental Table 7 for "Reconstructing the sequence specificities of RNA-binding proteins across eukaryotes"

### Sheet: Sheet1
RBP	Reconstructed motif representative 6-mer	Predicted function (our analysis)	Half-life Z-score (Narsai et al.)	Half-life 6-mer rank (Narsai et al.)	Narsai et al. predicted effect	Concordant between Narsai et al. and our predictions
AT1G78260	UGUGUG	destabilizing	-5.32768	4088	Long half-life (Z-score < -2.58)	FALSE
PABN1	AAAAGA	destabilizing	0.763299	1099	Not significant	NA
SCL30	AGAAGA	destabilizing	3.28537	86	Short half-life (Z-score > 2.58)	TRUE
RBP1	GUAGGA	destabilizing	2.0828	304	Not significant	NA
AT5G55550	GUAGGA	stabilizing	2.0828	304	Not significant	NA
AT2G46780	UGUGUG	stabilizing	-5.32768	4088	Long half-life (Z-score < -2.58)	TRUE
AT1G33680	AUGUAU	stabilizing	-3.2187	3945	Long half-life (Z-score < -2.58)	TRUE
AT2G25970	AUGUAU	stabilizing	-3.2187	3945	Long half-life (Z-score < -2.58)	TRUE
CID9	AAUAAG	stabilizing	-5.46565	4090	Long half-life (Z-score < -2.58)	TRUE
CID8	AAUAAG	stabilizing	-5.46565	4090	Long half-life (Z-score < -2.58)	TRUE
CID12	AAUAAG	stabilizing	-5.46565	4090	Long half-life (Z-score < -2.58)	TRUE
CID10	AAUAAG	stabilizing	-5.46565	4090	Long half-life (Z-score < -2.58)	TRUE
*Half-life Z-scores, ranks, and predicted effects are taken from Supplemental Table 5 of Narsai et al. (full citation below)
Narsai, R., Howell, K.A., Millar, A.H., O'Toole, N., Small, I., and Whelan, J. (2007). Genome-wide analysis of mRNA decay rates and their determinants in Arabidopsis thaliana. Plant Cell 19, 3418-3436. 10.1105/tpc.107.055046.
